# A high-resolution spatial map of cilia-associated proteins in the human fallopian tube

**DOI:** 10.64898/2026.03.14.711768

**Authors:** Feria Hikmet, Andreas Digre, Jan Niklas Hansen, Samantha B Schon, Emma Lundberg, Matts Olovsson, Mathias Uhlén, Loren Méar, Cecilia Lindskog

## Abstract

Molecular alterations in the fallopian tubes play a pivotal role in the development of cancer and reproductive disorders, yet their molecular landscape at the protein level remains poorly defined. Here, we map key fallopian tube proteins at single-cell resolution utilizing an integrated transcriptomics and proteomics approach. Based on RNA-seq analysis we identify 310 genes with elevated expression in fallopian tube, the majority of which are associated with motile cilia function. We spatially characterize 133 of the corresponding proteins in fallopian tube and other human tissues with motile cilia to subcellular structures of ciliated cells, validating the findings with single-cell RNA-seq and mass-spectrometry data. Eleven proteins previously only studied on the transcript level without information in cilia databases are further analyzed in a hydrosalpinx patient, showing a thinner epithelium, lower density of FOXJ1 expression, and reduced expression of FHAD1, RIIAD1, and C2orf81. Our high-resolution spatial map aids in dissecting the pathways underlaying infertility and diseases linked to cilia-specific functions.
