## Supplementary Data 1 for "A high-resolution spatial map of cilia-associated proteins in the human fallopian tube"

### Sheet: Table S1
Supplementary Data 1. Overview of RNA specificity and distribution for all FT-elevated genes. Detection cut-off <1 nTPM. For distribution scores: detected in fallopian tube only = only fallopian tube tissue above detection cut-off, detected in some = in more than one but less than one third of tissues, detected in many = in at least a third but not all tissues, detected in all= above detection cu…
		RNA distribution in 36 tissues
		Detected in all	Detected in many	Detected in some	Detected in fallopian only	Total RNA specificity
RNA specificity categories	Tissue enhanced	12	90	73	2	177
	Group enriched	3	42	69	0	114
	Tissue enriched	1	1	15	2	19
		16	133	157	4	310
