## Supplementary Data 3 for "A high-resolution spatial map of cilia-associated proteins in the human fallopian tube"

### Sheet: 240415_GOterm_supplementary_tab
Supplementary Data 3. GO enrichment statistical analysis of elevated genes in fallopian tube. Significance was determined using Benjamini-Hochberg adjusted p-values to control for multiple testing.
	ID	Description	GeneRatio	BgRatio	pvalue	p.adjust	qvalue	geneID	Type	parent	parentSimScore	score	size	term	parentTerm
1	GO:0001578	microtubule bundle formation	48/210	125/21069	1.54e-64	1.22e-61	1.17e-61	ZMYND10/DRC7/TEKT2/CFAP206/DNAAF6/ODAD1/SPEF1/CFAP43/DNAJB13/DRC1/MEIG1/SPAG6/DAW1/DNAAF3/DNAI1/GAS2L2/RSPH4A/CFAP157/CLXN/DNAAF8/DNAI2/DNAI3/HOATZ/ODAD4/RSPH1/CCDC103/CCDC40/CCDC65/CFAP100/CFAP46/CFAP47/CFAP58/CFAP65/CFAP73/CFAP74/CFAP91/DNAAF1/DNAH2/DNAH5/DNAI4/FOXJ1/IQCG/LRGUK/MNS1/ODAD2/PIERCE1/RSPH9/TPPP3	BP	GO:0035082	0.982	60.9144	40	microtubule bundle formation	axoneme assembly
2	GO:0003341	cilium movement	54/210	204/21069	1.69e-62	8.9e-60	8.54e-60	ZMYND10/DRC7/TCTE1/TEKT2/TTC29/CFAP206/CFAP45/CFAP53/DNAAF6/ODAD1/SPEF1/ZBBX/CFAP43/DRC1/MEIG1/SPAG6/DAW1/DNAI1/GAS2L2/RSPH4A/TEKT1/CFAP157/CLXN/DNAI2/DNAI3/HOATZ/ODAD4/CCDC103/CCDC40/CCDC65/CFAP100/CFAP221/CFAP251/CFAP46/CFAP47/CFAP52/CFAP58/CFAP61/CFAP65/CFAP73/CFAP91/DNAAF1/DNAH5/DNAH9/DNAI4/ENKUR/ENO4/IQCG/MNS1/NME5/ODAD2/PIERCE1/RSPH9/TTLL9	BP	GO:0035082	0.656	59.0506	65	cilium movement	axoneme assembly
3	GO:0003352	regulation of cilium movement	11/210	43/21069	3.23e-13	2.12e-11	2.04e-11	CFAP206/CFAP45/CFAP43/DRC1/GAS2L2/RSPH4A/CLXN/CCDC40/CCDC65/DNAAF1/ODAD2	BP	GO:0035082	0.575	10.6731	6	regulation of cilium movement	axoneme assembly
4	GO:0003356	regulation of cilium beat frequency	7/210	19/21069	4.03e-10	2.44e-08	2.35e-08	CFAP206/CFAP45/CFAP43/GAS2L2/CCDC40/DNAAF1/ODAD2	BP	GO:0035082	0.537	7.6118	8	regulation of cilium beat frequency	axoneme assembly
5	GO:0007018	microtubule-based movement	63/210	436/21069	1.79e-55	5.66e-53	5.43e-53	ZMYND10/DRC7/TCTE1/TEKT2/TTC29/CFAP206/CFAP45/CFAP53/DNAAF6/ODAD1/SPEF1/ZBBX/CFAP43/DRC1/DYNLRB2/DYNLT4/MEIG1/SPAG6/DAW1/DNAI1/GAS2L2/RSPH4A/TEKT1/CFAP157/CLXN/DNAH12/DNAI2/DNAI3/HOATZ/KIF19/ODAD4/CCDC103/CCDC40/CCDC65/CFAP100/CFAP221/CFAP251/CFAP46/CFAP47/CFAP52/CFAP58/CFAP61/CFAP65/CFAP73/CFAP91/DNAAF1/DNAH10/DNAH2/DNAH3/DNAH5/DNAH6/DNAH9/DNAI4/DYNLT5/ENKUR/ENO4/IQCG/MNS1/NME5/ODAD2/PIERCE1/RSP…	BP	GO:0035082	0.698	52.2471	91	microtubule-based movement	axoneme assembly
6	GO:0032886	regulation of microtubule-based process	14/210	283/21069	1.03e-06	4.78e-05	4.59e-05	CFAP206/CFAP45/SPEF1/CFAP43/DRC1/GAS2L2/RSPH4A/CLXN/CCDC40/CCDC65/DNAAF1/MAPK15/ODAD2/STMND1	BP	GO:0035082	0.663	4.32045	11	regulation of microtubule-based process	axoneme assembly
7	GO:0035082	axoneme assembly	46/210	94/21069	4.82e-68	7.62e-65	7.31e-65	ZMYND10/DRC7/TEKT2/CFAP206/DNAAF6/ODAD1/SPEF1/CFAP43/DNAJB13/DRC1/MEIG1/SPAG6/DAW1/DNAAF3/DNAI1/RSPH4A/CFAP157/CLXN/DNAAF8/DNAI2/DNAI3/HOATZ/ODAD4/RSPH1/CCDC103/CCDC40/CCDC65/CFAP100/CFAP46/CFAP47/CFAP58/CFAP65/CFAP73/CFAP74/CFAP91/DNAAF1/DNAH2/DNAH5/DNAI4/FOXJ1/IQCG/LRGUK/MNS1/ODAD2/PIERCE1/RSPH9	BP	GO:0035082	0.999	64.1182	32	axoneme assembly	axoneme assembly
8	GO:0036158	outer dynein arm assembly	13/210	23/21069	6.9e-21	7.79e-19	7.47e-19	ZMYND10/DNAAF6/ODAD1/DAW1/DNAI1/CLXN/DNAAF8/DNAI2/ODAD4/CCDC103/DNAAF1/DNAH5/ODAD2	BP	GO:0035082	0.902	18.1087	37	outer dynein arm assembly	axoneme assembly
9	GO:0036159	inner dynein arm assembly	10/210	17/21069	1.43e-16	1.33e-14	1.27e-14	ZMYND10/TEKT2/DNAAF6/DNAI3/CCDC103/CCDC40/CFAP100/CFAP73/DNAAF1/DNAH2	BP	GO:0035082	0.875	13.8774	23	inner dynein arm assembly	axoneme assembly
10	GO:0060632	regulation of microtubule-based movement	11/210	59/21069	1.37e-11	8.63e-10	8.28e-10	CFAP206/CFAP45/CFAP43/DRC1/GAS2L2/RSPH4A/CLXN/CCDC40/CCDC65/DNAAF1/ODAD2	BP	GO:0035082	0.586	9.06411	2	regulation of microtubule-based movement	axoneme assembly
11	GO:0070286	axonemal dynein complex assembly	23/210	39/21069	8.84e-37	1.55e-34	1.49e-34	ZMYND10/TEKT2/DNAAF6/ODAD1/DRC1/DAW1/DNAAF3/DNAI1/CLXN/DNAAF8/DNAI2/DNAI3/ODAD4/CCDC103/CCDC40/CCDC65/CFAP100/CFAP73/DNAAF1/DNAH2/DNAH5/DNAI4/ODAD2	BP	GO:0035082	0.951	33.8094	21	axonemal dynein complex assembly	axoneme assembly
12	GO:0007288	sperm axoneme assembly	11/210	28/21069	1.37e-15	1.14e-13	1.09e-13	DRC7/CFAP206/CFAP43/MEIG1/SPAG6/CFAP157/CFAP47/CFAP58/CFAP65/IQCG/MNS1	BP	GO:0044782	0.775	12.9429	41	sperm axoneme assembly	cilium organization
13	GO:0044458	motile cilium assembly	18/210	61/21069	4.05e-22	4.92e-20	4.72e-20	ZMYND10/DRC7/CFAP206/CFAP43/MEIG1/SPAG6/DNAAF3/CFAP157/CCDC40/CFAP221/CFAP47/CFAP58/CFAP65/DNAAF1/FOXJ1/IQCG/MNS1/RSPH9	BP	GO:0044782	0.818	19.3078	30	motile cilium assembly	cilium organization
14	GO:0044782	cilium organization	66/210	406/21069	8.98e-62	3.55e-59	3.4e-59	ZMYND10/DRC7/TEKT2/TTC29/CFAP206/CFAP53/DNAAF6/ODAD1/SPEF1/CFAP43/DNAJB13/DRC1/MEIG1/PIFO/SPAG6/TMEM231/CFAP161/DAW1/DNAAF3/DNAI1/RSPH4A/TEKT1/CFAP157/CLXN/DNAAF8/DNAI2/DNAI3/HOATZ/KIF19/ODAD4/RSPH1/CATIP/CCDC103/CCDC113/CCDC13/CCDC40/CCDC65/CFAP100/CFAP126/CFAP221/CFAP46/CFAP47/CFAP52/CFAP58/CFAP61/CFAP65/CFAP73/CFAP74/CFAP91/CIBAR2/DNAAF1/DNAH2/DNAH5/DNAI4/ENO4/FOXJ1/GMNC/IQCG/LRGUK/MAPK15/MNS1…	BP	GO:0044782	0.995	58.4502	28	cilium organization	cilium organization
15	GO:0060271	cilium assembly	59/210	377/21069	6.65e-54	1.75e-51	1.68e-51	ZMYND10/DRC7/TEKT2/CFAP206/CFAP53/DNAAF6/ODAD1/SPEF1/CFAP43/DNAJB13/DRC1/MEIG1/SPAG6/TMEM231/CFAP161/DAW1/DNAAF3/DNAI1/RSPH4A/TEKT1/CFAP157/CLXN/DNAAF8/DNAI2/DNAI3/HOATZ/ODAD4/RSPH1/CCDC103/CCDC113/CCDC13/CCDC40/CCDC65/CFAP100/CFAP221/CFAP46/CFAP47/CFAP52/CFAP58/CFAP65/CFAP73/CFAP74/CFAP91/CIBAR2/DNAAF1/DNAH2/DNAH5/DNAI4/FOXJ1/GMNC/IQCG/LRGUK/MAPK15/MNS1/NME5/ODAD2/PIERCE1/RSPH9/UBXN10	BP	GO:0044782	0.98	50.7569	324	cilium assembly	cilium organization
16	GO:0001539	cilium or flagellum-dependent cell motility	39/210	167/21069	1.45e-42	2.86e-40	2.75e-40	DRC7/TCTE1/TEKT2/CFAP206/CFAP45/DNAAF6/CFAP43/DRC1/MEIG1/SPAG6/DNAI1/GAS2L2/RSPH4A/TEKT1/CFAP157/CLXN/DNAI3/HOATZ/CCDC40/CCDC65/CFAP221/CFAP251/CFAP46/CFAP47/CFAP52/CFAP58/CFAP65/DNAH2/DNAH3/DNAH5/DNAH6/EFHC1/EFHC2/ENKUR/ENO4/IQCG/MNS1/RSPH9/TTLL9	BP	GO:0060285	0.999	39.543	0	cilium or flagellum-dependent cell motility	cilium-dependent cell motility
17	GO:0060285	cilium-dependent cell motility	39/210	167/21069	1.45e-42	2.86e-40	2.75e-40	DRC7/TCTE1/TEKT2/CFAP206/CFAP45/DNAAF6/CFAP43/DRC1/MEIG1/SPAG6/DNAI1/GAS2L2/RSPH4A/TEKT1/CFAP157/CLXN/DNAI3/HOATZ/CCDC40/CCDC65/CFAP221/CFAP251/CFAP46/CFAP47/CFAP52/CFAP58/CFAP65/DNAH2/DNAH3/DNAH5/DNAH6/EFHC1/EFHC2/ENKUR/ENO4/IQCG/MNS1/RSPH9/TTLL9	BP	GO:0060285	0.999	39.543	20	cilium-dependent cell motility	cilium-dependent cell motility
18	GO:0060294	cilium movement involved in cell motility	32/210	154/21069	3.32e-33	5.24e-31	5.03e-31	DRC7/TCTE1/TEKT2/CFAP206/CFAP45/DNAAF6/CFAP43/MEIG1/SPAG6/DNAI1/GAS2L2/RSPH4A/TEKT1/CFAP157/CLXN/DNAI3/HOATZ/CCDC40/CFAP221/CFAP251/CFAP46/CFAP47/CFAP52/CFAP58/CFAP65/DNAH5/ENKUR/ENO4/IQCG/MNS1/RSPH9/TTLL9	BP	GO:0060285	0.992	30.2806	13	cilium movement involved in cell motility	cilium-dependent cell motility
19	GO:0007368	determination of left/right symmetry	17/210	136/21069	3.21e-14	2.3e-12	2.21e-12	CFAP45/CFAP53/DRC1/DAW1/DNAAF3/DNAI1/DNAI2/ODAD4/CCDC103/CCDC40/CFAP52/DNAAF1/DNAH5/ENKUR/FOXJ1/ODAD2/PIERCE1	BP	GO:0009855	0.994	11.6382	65	determination of left/right symmetry	determination of bilateral symmetry
20	GO:0007389	pattern specification process	28/210	500/21069	1.47e-13	1.01e-11	9.71e-12	CFAP45/CFAP53/DRC1/PIFO/DAW1/DNAAF3/DNAI1/DNAI2/ODAD4/ALDH1A2/CCDC103/CCDC40/CFAP52/DNAAF1/DNAH5/ENKUR/ERBB4/FOXJ1/HOXA5/HOXA6/HOXC4/HOXC5/HOXC6/MNS1/ODAD2/PIERCE1/WDR77/WT1	BP	GO:0009855	0.882	10.9947	31	pattern specification process	determination of bilateral symmetry
21	GO:0009799	specification of symmetry	18/210	148/21069	8.95e-15	6.73e-13	6.46e-13	CFAP45/CFAP53/DRC1/DAW1/DNAAF3/DNAI1/DNAI2/ODAD4/ALDH1A2/CCDC103/CCDC40/CFAP52/DNAAF1/DNAH5/ENKUR/FOXJ1/ODAD2/PIERCE1	BP	GO:0009855	0.998	12.1719	0	specification of symmetry	determination of bilateral symmetry
22	GO:0009855	determination of bilateral symmetry	18/210	147/21069	7.93e-15	6.26e-13	6.01e-13	CFAP45/CFAP53/DRC1/DAW1/DNAAF3/DNAI1/DNAI2/ODAD4/ALDH1A2/CCDC103/CCDC40/CFAP52/DNAAF1/DNAH5/ENKUR/FOXJ1/ODAD2/PIERCE1	BP	GO:0009855	0.999	12.2033	1	determination of bilateral symmetry	determination of bilateral symmetry
23	GO:0060972	left/right pattern formation	4/210	25/21069	0.000102948	0.00439337	0.00421456	PIFO/DNAAF1/FOXJ1/MNS1	BP	GO:0009855	0.687	2.3572	8	left/right pattern formation	determination of bilateral symmetry
24	GO:0003351	epithelial cilium movement involved in extracellular fluid movement	14/210	42/21069	2.55e-18	2.68e-16	2.58e-16	CFAP45/CFAP53/CFAP43/SPAG6/DAW1/DNAI1/ODAD4/CCDC103/CCDC40/CFAP221/DNAAF1/DNAH5/DNAH9/NME5	BP	GO:0003351	1	15.5711	20	epithelial cilium movement involved in extracellular fluid movement	epithelial cilium movement involved in extracellular fluid movement
25	GO:0006858	extracellular transport	14/210	45/21069	7.84e-18	7.74e-16	7.42e-16	CFAP45/CFAP53/CFAP43/SPAG6/DAW1/DNAI1/ODAD4/CCDC103/CCDC40/CFAP221/DNAAF1/DNAH5/DNAH9/NME5	BP	GO:0003351	0.996	15.1113	3	extracellular transport	epithelial cilium movement involved in extracellular fluid movement
26	GO:0060287	epithelial cilium movement involved in determination of left/right asymmetry	6/210	13/21069	1.48e-09	8.64e-08	8.29e-08	CFAP45/CFAP53/ODAD4/CCDC103/CCDC40/DNAAF1	BP	GO:0003351	0.923	7.06333	16	epithelial cilium movement involved in determination of left/right asymmetry	epithelial cilium movement involved in extracellular fluid movement
27	GO:0090660	cerebrospinal fluid circulation	6/210	15/21069	4.24e-09	2.23e-07	2.14e-07	CFAP45/CFAP43/DAW1/ODAD4/CFAP221/DNAH9	BP	GO:0003351	0.92	6.65144	15	cerebrospinal fluid circulation	epithelial cilium movement involved in extracellular fluid movement
28	GO:0099111	microtubule-based transport	14/210	215/21069	3.58e-08	1.77e-06	1.69e-06	CFAP45/CFAP53/CFAP43/SPAG6/DAW1/DNAI1/ODAD4/CCDC103/CCDC40/CFAP221/DNAAF1/DNAH5/DNAH9/NME5	BP	GO:0003351	0.869	5.75318	1	microtubule-based transport	epithelial cilium movement involved in extracellular fluid movement
29	GO:0046940	nucleoside monophosphate phosphorylation	3/210	12/21069	0.000200966	0.00835067	0.00801081	AK1/AK7/AK8	BP	GO:0046940	1	2.07828	10	nucleoside monophosphate phosphorylation	nucleoside monophosphate phosphorylation
30	GO:0030323	respiratory tube development	9/210	207/21069	0.000240956	0.00951173	0.00912461	SLC23A1/ODAD4/PGR/ALDH1A2/CCDC40/DNAAF1/FOXJ1/HOXA5/TP73	BP	GO:0060541	0.317	2.02174	4	respiratory tube development	respiratory system development
31	GO:0030324	lung development	9/210	203/21069	0.000208426	0.00843858	0.00809514	SLC23A1/ODAD4/PGR/ALDH1A2/CCDC40/DNAAF1/FOXJ1/HOXA5/TP73	BP	GO:0060541	0.984	2.07373	83	lung development	respiratory system development
32	GO:0060541	respiratory system development	10/210	228/21069	0.00010167	0.00439337	0.00421456	SLC23A1/ODAD4/PGR/ALDH1A2/CCDC40/DNAAF1/FOXJ1/HOXA5/TP73/WT1	BP	GO:0060541	0.998	2.3572	4	respiratory system development	respiratory system development
33	GO:0003016	respiratory system process	5/210	41/21069	5.25e-05	0.00236813	0.00227175	CFAP43/ODAD4/CFAP221/DNAH9/HOXA5	BP	GO:0003016	1	2.62559	14	respiratory system process	respiratory system process
34	GO:0007281	germ cell development	18/210	340/21069	9.91e-09	5.05e-07	4.84e-07	DRC7/CFAP206/CFAP43/MEIG1/SPAG6/CFAP157/RSPH1/CFAP221/CFAP47/CFAP58/CFAP65/IQCG/LGR5/MNS1/NME5/PACRG/WDR77/WT1	BP	GO:0097722	0.616	6.29683	41	germ cell development	sperm motility
35	GO:0007286	spermatid development	15/210	205/21069	2.35e-09	1.32e-07	1.27e-07	DRC7/CFAP206/CFAP43/MEIG1/SPAG6/CFAP157/RSPH1/CFAP221/CFAP47/CFAP58/CFAP65/IQCG/MNS1/NME5/PACRG	BP	GO:0097722	0.592	6.87854	94	spermatid development	sperm motility
36	GO:0022412	cellular process involved in reproduction in multicellular organism	18/210	460/21069	9.05e-07	4.33e-05	4.15e-05	DRC7/CFAP206/CFAP43/MEIG1/SPAG6/CFAP157/RSPH1/CFAP221/CFAP47/CFAP58/CFAP65/IQCG/LGR5/MNS1/NME5/PACRG/WDR77/WT1	BP	GO:0097722	0.636	4.36344	0	cellular process involved in reproduction in multicellular organism	sperm motility
37	GO:0030317	flagellated sperm motility	26/210	135/21069	3.41e-26	4.48e-24	4.3e-24	DRC7/TCTE1/TEKT2/CFAP206/CFAP45/DNAAF6/CFAP43/MEIG1/SPAG6/DNAI1/CFAP157/CLXN/HOATZ/CCDC40/CFAP221/CFAP251/CFAP47/CFAP52/CFAP58/CFAP65/DNAH5/ENKUR/ENO4/IQCG/MNS1/TTLL9	BP	GO:0097722	0.999	23.3486	100	flagellated sperm motility	sperm motility
38	GO:0048515	spermatid differentiation	15/210	212/21069	3.72e-09	2.02e-07	1.94e-07	DRC7/CFAP206/CFAP43/MEIG1/SPAG6/CFAP157/RSPH1/CFAP221/CFAP47/CFAP58/CFAP65/IQCG/MNS1/NME5/PACRG	BP	GO:0097722	0.594	6.69389	7	spermatid differentiation	sperm motility
39	GO:0097722	sperm motility	26/210	135/21069	3.41e-26	4.48e-24	4.3e-24	DRC7/TCTE1/TEKT2/CFAP206/CFAP45/DNAAF6/CFAP43/MEIG1/SPAG6/DNAI1/CFAP157/CLXN/HOATZ/CCDC40/CFAP221/CFAP251/CFAP47/CFAP52/CFAP58/CFAP65/DNAH5/ENKUR/ENO4/IQCG/MNS1/TTLL9	BP	GO:0097722	0.999	23.3486	0	sperm motility	sperm motility
40	GO:0001669	acrosomal vesicle	8/246	142/22283	0.000185292	0.0021254	0.00190454	DYNLT4/SPAG6/SPAG8/TMEM190/SPACA9/CFAP65/ENKUR/LRGUK	CC	GO:0001669	0.998	2.67256	118	acrosomal vesicle	acrosomal vesicle
41	GO:0002177	manchette	7/246	18/22283	5.27e-10	6.85e-09	6.13e-09	C9orf24/MEIG1/PPP1R42/CFAP221/IQCG/LRGUK/PACRG	CC	GO:0005879	0.421	8.1646	20	manchette	axonemal microtubule
42	GO:0005814	centriole	8/246	182/22283	0.000968845	0.00994341	0.00891015	DEUP1/SAXO2/AGBL2/CCDC146/CCDC78/CETN2/CIBAR2/MAPK15	CC	GO:0005879	0.489	2.00246	203	centriole	axonemal microtubule
43	GO:0005858	axonemal dynein complex	15/246	24/22283	3.43e-24	6.69e-23	6e-23	ODAD1/DRC1/DNAI1/DNAH12/DNAI2/DNAI3/CCDC103/CCDC65/DNAH2/DNAH3/DNAH5/DNAH6/DNAH9/DNAI4/DNAI7	CC	GO:0005879	0.765	22.1744	16	axonemal dynein complex	axonemal microtubule
44	GO:0005875	microtubule associated complex	21/246	174/22283	4.75e-16	7.13e-15	6.38e-15	ODAD1/DRC1/DYNLRB2/DYNLT4/DNAI1/DNAH12/DNAI2/DNAI3/KIF19/CCDC103/CCDC65/DNAH10/DNAH2/DNAH3/DNAH5/DNAH6/DNAH9/DNAI4/DNAI7/DNALI1/DYNLT5	CC	GO:0005879	0.497	14.1472	37	microtubule associated complex	axonemal microtubule
45	GO:0005879	axonemal microtubule	22/246	37/22283	2.74e-34	7.63e-33	6.84e-33	CFAP276/CFAP107/CFAP141/RIBC2/TEKT2/CFAP206/CFAP45/CFAP53/CFAP161/SPAG8/TEKT1/SAXO2/CFAP126/CFAP52/CFAP95/EFHB/EFHC1/EFHC2/ENKUR/MNS1/PACRG/PIERCE1	CC	GO:0005879	1	32.1172	38	axonemal microtubule	axonemal microtubule
46	GO:0005881	cytoplasmic microtubule	25/246	103/22283	9.07e-27	2.21e-25	1.98e-25	CFAP276/CFAP107/CFAP141/RIBC2/TEKT2/CFAP206/CFAP45/CFAP53/CFAP161/SPAG8/TEKT1/TOGARAM2/SAXO2/SPACA9/C4orf47/CFAP126/CFAP52/CFAP95/EFHB/EFHC1/EFHC2/ENKUR/MNS1/PACRG/PIERCE1	CC	GO:0005879	0.923	24.6555	66	cytoplasmic microtubule	axonemal microtubule
47	GO:0030286	dynein complex	20/246	56/22283	1.83e-25	3.96e-24	3.55e-24	ODAD1/DRC1/DYNLRB2/DYNLT4/DNAI1/DNAH12/DNAI2/DNAI3/CCDC103/CCDC65/DNAH10/DNAH2/DNAH3/DNAH5/DNAH6/DNAH9/DNAI4/DNAI7/DNALI1/DYNLT5	CC	GO:0005879	0.468	23.4027	26	dynein complex	axonemal microtubule
48	GO:0036064	ciliary basal body	21/246	171/22283	3.32e-16	5.39e-15	4.83e-15	CFAP206/C11orf97/IQCD/PIFO/C5orf49/GAS2L2/CFAP157/SAXO2/SPACA9/AGBL2/CCDC113/CCDC170/CCDC65/CETN2/CFAP100/CFAP126/CIBAR2/EFHC2/FANK1/MAPK15/TTLL9	CC	GO:0005879	0.579	14.2684	202	ciliary basal body	axonemal microtubule
49	GO:0036157	outer dynein arm	6/246	11/22283	7.51e-10	9.16e-09	8.21e-09	ODAD1/DNAI1/DNAI2/CCDC103/DNAH5/DNAH9	CC	GO:0005879	0.723	8.0382	15	outer dynein arm	axonemal microtubule
50	GO:0005930	axoneme	63/246	161/22283	1.67e-82	2.64e-80	2.37e-80	CFAP276/CFAP107/AKAP14/CFAP141/RIBC2/TEKT2/CFAP206/CFAP45/CFAP53/ODAD1/SPEF1/CFAP43/DNAJB13/DRC1/DYNLT4/SPAG6/CFAP161/DNAI1/RSPH4A/SPAG8/TEKT1/DNAH12/DNAI2/DNAI3/KIF19/ODAD4/SAXO2/AK8/CCDC103/CCDC113/CCDC40/CCDC65/CFAP100/CFAP126/CFAP221/CFAP251/CFAP46/CFAP52/CFAP61/CFAP73/CFAP74/CFAP91/CFAP95/DNAAF1/DNAH10/DNAH2/DNAH3/DNAH5/DNAH6/DNAH9/DNAI4/DNAI7/DNALI1/DRC3/EFHB/EFHC1/EFHC2/ENKUR/MNS1/ODAD2/PA…	CC	GO:0005930	0.998	79.5783	150	axoneme	axoneme
51	GO:0032838	plasma membrane bounded cell projection cytoplasm	63/246	255/22283	9.06e-68	5.89e-66	5.28e-66	CFAP276/CFAP107/AKAP14/CFAP141/RIBC2/TEKT2/CFAP206/CFAP45/CFAP53/ODAD1/SPEF1/CFAP43/DNAJB13/DRC1/DYNLT4/SPAG6/CFAP161/DNAI1/RSPH4A/SPAG8/TEKT1/DNAH12/DNAI2/DNAI3/KIF19/ODAD4/SAXO2/AK8/CCDC103/CCDC113/CCDC40/CCDC65/CFAP100/CFAP126/CFAP221/CFAP251/CFAP46/CFAP52/CFAP61/CFAP73/CFAP74/CFAP91/CFAP95/DNAAF1/DNAH10/DNAH2/DNAH3/DNAH5/DNAH6/DNAH9/DNAI4/DNAI7/DNALI1/DRC3/EFHB/EFHC1/EFHC2/ENKUR/MNS1/ODAD2/PA…	CC	GO:0005930	0.967	65.23	0	plasma membrane bounded cell projection cytoplasm	axoneme
52	GO:0097014	ciliary plasm	63/246	162/22283	2.71e-82	2.64e-80	2.37e-80	CFAP276/CFAP107/AKAP14/CFAP141/RIBC2/TEKT2/CFAP206/CFAP45/CFAP53/ODAD1/SPEF1/CFAP43/DNAJB13/DRC1/DYNLT4/SPAG6/CFAP161/DNAI1/RSPH4A/SPAG8/TEKT1/DNAH12/DNAI2/DNAI3/KIF19/ODAD4/SAXO2/AK8/CCDC103/CCDC113/CCDC40/CCDC65/CFAP100/CFAP126/CFAP221/CFAP251/CFAP46/CFAP52/CFAP61/CFAP73/CFAP74/CFAP91/CFAP95/DNAAF1/DNAH10/DNAH2/DNAH3/DNAH5/DNAH6/DNAH9/DNAI4/DNAI7/DNALI1/DRC3/EFHB/EFHC1/EFHC2/ENKUR/MNS1/ODAD2/PA…	CC	GO:0005930	0.997	79.5783	2	ciliary plasm	axoneme
53	GO:0099568	cytoplasmic region	63/246	294/22283	1.72e-63	8.37e-62	7.5e-62	CFAP276/CFAP107/AKAP14/CFAP141/RIBC2/TEKT2/CFAP206/CFAP45/CFAP53/ODAD1/SPEF1/CFAP43/DNAJB13/DRC1/DYNLT4/SPAG6/CFAP161/DNAI1/RSPH4A/SPAG8/TEKT1/DNAH12/DNAI2/DNAI3/KIF19/ODAD4/SAXO2/AK8/CCDC103/CCDC113/CCDC40/CCDC65/CFAP100/CFAP126/CFAP221/CFAP251/CFAP46/CFAP52/CFAP61/CFAP73/CFAP74/CFAP91/CFAP95/DNAAF1/DNAH10/DNAH2/DNAH3/DNAH5/DNAH6/DNAH9/DNAI4/DNAI7/DNALI1/DRC3/EFHB/EFHC1/EFHC2/ENKUR/MNS1/ODAD2/PA…	CC	GO:0005930	0.955	61.0775	0	cytoplasmic region	axoneme
54	GO:0120293	dynein axonemal particle	8/246	21/22283	3.54e-11	4.93e-10	4.42e-10	ZMYND10/DNAAF3/DNAI1/DNAAF8/DNAI2/DNAI4/DNALI1/NME9	CC	GO:0120293	1	9.30711	21	dynein axonemal particle	dynein axonemal particle
55	GO:0031514	motile cilium	58/246	262/22283	3.38e-59	1.32e-57	1.18e-57	DRC7/TCTE1/TEKT2/TTC29/CFAP206/CFAP45/SPEF1/ZBBX/AK1/CFAP43/DNAJB13/DRC1/DYNLT4/IQCD/SPAG6/CFAP161/DNAI1/RSPH4A/TEKT1/CFAP99/DNAI2/ODAD4/RSPH1/SAXO2/SPACA9/AK7/AK8/CABCOCO1/CCDC103/CCDC65/CETN2/CFAP100/CFAP221/CFAP251/CFAP300/CFAP47/CFAP52/CFAP58/CFAP61/CFAP65/CFAP73/CFAP91/DNAH10/DNAH2/DNAH3/DNAH5/DNAH9/DNAI4/DNALI1/DRC3/ENKUR/ENO4/IQCG/MNS1/NME5/PACRG/RSPH9/TTLL9	CC	GO:0031514	0.997	56.8801	117	motile cilium	motile cilium
56	GO:0036126	sperm flagellum	26/246	161/22283	6.48e-23	1.15e-21	1.03e-21	TCTE1/TTC29/AK1/DNAJB13/DYNLT4/SPAG6/DNAI2/RSPH1/SAXO2/SPACA9/AK8/CABCOCO1/CFAP221/CFAP251/CFAP47/CFAP58/CFAP65/DNAH2/DNALI1/DRC3/ENKUR/ENO4/IQCG/MNS1/NME5/PACRG	CC	GO:0031514	0.955	20.9397	83	sperm flagellum	motile cilium
57	GO:0097546	ciliary base	5/246	50/22283	0.000222453	0.00240991	0.00215949	FAM183A/C11orf97/SPACA9/FANK1/ODAD2	CC	GO:0031514	0.613	2.618	48	ciliary base	motile cilium
58	GO:0097729	9+2 motile cilium	38/246	177/22283	4.22e-38	1.37e-36	1.23e-36	TCTE1/TTC29/CFAP45/SPEF1/AK1/CFAP43/DNAJB13/DYNLT4/SPAG6/DNAI1/DNAI2/ODAD4/RSPH1/SAXO2/SPACA9/AK8/CABCOCO1/CETN2/CFAP221/CFAP251/CFAP47/CFAP52/CFAP58/CFAP65/DNAH10/DNAH2/DNAH3/DNAH5/DNAH9/DNALI1/DRC3/ENKUR/ENO4/IQCG/MNS1/NME5/PACRG/RSPH9	CC	GO:0031514	0.962	35.8624	20	9+2 motile cilium	motile cilium
59	GO:0070840	dynein complex binding	5/230	24/20758	5.72e-06	0.000162838	0.000158813	PPP1R42/DNAAF8/CFAP100/CFAP73/DNAAF1	MF	GO:0070840	1	3.78824	29	dynein complex binding	dynein complex binding
60	GO:0045504	dynein heavy chain binding	5/230	14/20758	2.95e-07	1.54e-05	1.5e-05	DNAI1/DNAI2/DNAI3/DNAI4/DNALI1	MF	GO:0045504	1	4.81267	18	dynein heavy chain binding	dynein heavy chain binding
61	GO:0045505	dynein intermediate chain binding	10/230	37/20758	6.15e-12	1.92e-09	1.88e-09	DNAAF6/DYNLRB2/DYNLT4/DNAH10/DNAH2/DNAH3/DNAH5/DNAH6/DNAH9/DYNLT5	MF	GO:0045505	1	8.71579	39	dynein intermediate chain binding	dynein intermediate chain binding
62	GO:0045503	dynein light chain binding	4/230	10/20758	2.93e-06	0.000101777	9.93e-05	DNAI1/DNAI2/DNAI3/DNAI4	MF	GO:0045503	1	3.99235	12	dynein light chain binding	dynein light chain binding
63	GO:0051959	dynein light intermediate chain binding	6/230	27/20758	4.22e-07	1.89e-05	1.84e-05	DNAH10/DNAH2/DNAH3/DNAH5/DNAH6/DNAH9	MF	GO:0051959	1	4.72387	25	dynein light intermediate chain binding	dynein light intermediate chain binding
64	GO:0003774	cytoskeletal motor activity	11/230	118/20758	8.23e-08	5.15e-06	5.02e-06	DYNLRB2/DNAI1/DNAH12/DNAI2/KIF19/DNAH10/DNAH2/DNAH3/DNAH5/DNAH6/DNAH9	MF	GO:0008569	0.835	5.28811	19	cytoskeletal motor activity	minus-end-directed microtubule motor activity
65	GO:0003777	microtubule motor activity	10/230	72/20758	6.75e-09	5.28e-07	5.15e-07	DYNLRB2/DNAH12/DNAI2/KIF19/DNAH10/DNAH2/DNAH3/DNAH5/DNAH6/DNAH9	MF	GO:0008569	0.881	6.27748	68	microtubule motor activity	minus-end-directed microtubule motor activity
66	GO:0008569	minus-end-directed microtubule motor activity	7/230	19/20758	8.42e-10	8.79e-08	8.57e-08	DNAH12/DNAH10/DNAH2/DNAH3/DNAH5/DNAH6/DNAH9	MF	GO:0008569	1	7.05625	18	minus-end-directed microtubule motor activity	minus-end-directed microtubule motor activity
67	GO:0004550	nucleoside diphosphate kinase activity	5/230	17/20758	8.88e-07	3.47e-05	3.39e-05	AK1/AK7/AK8/NME5/NME9	MF	GO:0004550	1	4.45932	27	nucleoside diphosphate kinase activity	nucleoside diphosphate kinase activity
68	GO:0016776	phosphotransferase activity, phosphate group as acceptor	6/230	39/20758	4.17e-06	0.00013039	0.000127167	AK1/AK7/AK8/LRGUK/NME5/NME9	MF	GO:0004550	0.888	3.88475	0	phosphotransferase activity, phosphate group as acceptor	nucleoside diphosphate kinase activity
69	GO:0019205	nucleobase-containing compound kinase activity	6/230	43/20758	7.5e-06	0.000195667	0.00019083	AK1/AK7/AK8/LRGUK/NME5/NME9	MF	GO:0004550	0.9	3.70848	0	nucleobase-containing compound kinase activity	nucleoside diphosphate kinase activity
70	GO:0050145	nucleoside monophosphate kinase activity	4/230	21/20758	7.58e-05	0.00171449	0.00167211	AK1/AK7/AK8/LRGUK	MF	GO:0004550	0.85	2.76586	4	nucleoside monophosphate kinase activity	nucleoside diphosphate kinase activity
71	GO:0008017	microtubule binding	12/230	285/20758	8.57e-05	0.00178747	0.00174329	SPEF1/SPAG6/GAS2L2/SPAG8/TOGARAM2/CFAP157/KIF19/SAXO2/CCDC170/CCDC187/CETN2/DNAI7	MF	GO:0015631	0.952	2.74776	325	microtubule binding	tubulin binding
72	GO:0015631	tubulin binding	22/230	392/20758	5.23e-10	8.18e-08	7.98e-08	C9orf24/SPEF1/PIFO/PPP1R42/SPAG6/GAS2L2/SPAG8/TOGARAM2/CFAP157/KIF19/SAXO2/CCDC170/CCDC187/CETN2/DLEC1/DNAI7/EFHC1/EFHC2/PACRG/STMND1/TPPP3/TTLL9	MF	GO:0015631	0.993	7.08701	71	tubulin binding	tubulin binding
73	GO:0043014	alpha-tubulin binding	5/230	40/20758	7.67e-05	0.00171449	0.00167211	C9orf24/DLEC1/EFHC1/EFHC2/PACRG	MF	GO:0015631	0.795	2.76586	46	alpha-tubulin binding	tubulin binding
