## Supplementary Data 4 for "A high-resolution spatial map of cilia-associated proteins in the human fallopian tube"

### Sheet: master_2024_05_22
Supplementary Data 4. General gene and protein data reliability of all FT elevated genes. The data was downloaded from the HPA and Uniprot.org.
ensg_id	gene	gene_description	hpa_reliability	uniprot	uniprot_entry_name	bp	cc	mf	uniprot_annotation	uniprot_existence
ENSG00000078549	ADCYAP1R1	ADCYAP receptor type I	Enhanced	P41586	PACR_HUMAN	1	1	1	5	Evidence at protein level
ENSG00000156920	ADGRG4	Adhesion G protein-coupled receptor G4	Uncertain	Q8IZF6	AGRG4_HUMAN	1	1	1	5	Evidence at protein level
ENSG00000188778	ADRB3	Adrenoceptor beta 3	Uncertain	P13945	ADRB3_HUMAN	1	1	1	5	Evidence at protein level
ENSG00000165923	AGBL2	AGBL carboxypeptidase 2	Uncertain	Q5U5Z8	CBPC2_HUMAN	1	1	1	5	Evidence at protein level
ENSG00000173467	AGR3	Anterior gradient 3, protein disulphide isomerase family member	Enhanced	Q8TD06	AGR3_HUMAN	1	1	1	5	Evidence at protein level
ENSG00000106992	AK1	Adenylate kinase 1	Enhanced	P00568	KAD1_HUMAN	1	1	1	5	Evidence at protein level
ENSG00000140057	AK7	Adenylate kinase 7	Enhanced	Q96M32	KAD7_HUMAN	1	1	1	5	Evidence at protein level
ENSG00000165695	AK8	Adenylate kinase 8	Enhanced	Q96MA6	KAD8_HUMAN	1	1	1	5	Evidence at protein level
ENSG00000186471	AKAP14	A-kinase anchoring protein 14	Enhanced	Q86UN6	AKA28_HUMAN	1	1	1	5	Evidence at protein level
ENSG00000128918	ALDH1A2	Aldehyde dehydrogenase 1 family member A2	Approved	O94788	AL1A2_HUMAN	1	1	1	5	Evidence at protein level
ENSG00000161905	ALOX15	Arachidonate 15-lipoxygenase	Approved	P16050	LOX15_HUMAN	1	1	1	5	Evidence at protein level
ENSG00000183831	ANKRD45	Ankyrin repeat domain 45	Enhanced	Q5TZF3	ANR45_HUMAN	1	1	1	5	Evidence at protein level
ENSG00000184471	C1QTNF8	C1q and TNF related 8	Uncertain	P60827	C1QT8_HUMAN	1	1	1	4	Evidence at protein level
ENSG00000164972	C9orf24	Chromosome 9 open reading frame 24	Enhanced	Q8NCR6	SMIP6_HUMAN	1	1	1	5	Evidence at protein level
ENSG00000105519	CAPS	Calcyphosine	Enhanced	Q13938	CAYP1_HUMAN	1	1	1	5	Evidence at protein level
ENSG00000158428	CATIP	Ciliogenesis associated TTC17 interacting protein	Supported	Q7Z7H3	CATIP_HUMAN	1	1	1	5	Evidence at protein level
ENSG00000167131	CCDC103	Coiled-coil domain containing 103		Q8IW40	CC103_HUMAN	1	1	1	5	Evidence at protein level
ENSG00000103021	CCDC113	Coiled-coil domain containing 113	Uncertain	Q9H0I3	CC113_HUMAN	1	1	1	5	Evidence at protein level
ENSG00000244607	CCDC13	Coiled-coil domain containing 13		Q8IYE1	CCD13_HUMAN	1	1	1	5	Evidence at protein level
ENSG00000120262	CCDC170	Coiled-coil domain containing 170	Enhanced	Q8IYT3	CC170_HUMAN	1	1	1	5	Evidence at protein level
ENSG00000141519	CCDC40	Coiled-coil domain containing 40	Enhanced	Q4G0X9	CCD40_HUMAN	1	1	1	5	Evidence at protein level
ENSG00000139537	CCDC65	Coiled-coil domain containing 65	Uncertain	Q8IXS2	DRC2_HUMAN	1	1	1	5	Evidence at protein level
ENSG00000164287	CDC20B	Cell division cycle 20B	Uncertain	Q86Y33	CD20B_HUMAN	1	1	1	5	Evidence at protein level
ENSG00000128536	CDHR3	Cadherin related family member 3	Supported	Q6ZTQ4	CDHR3_HUMAN	1	1	1	5	Evidence at protein level
ENSG00000147400	CETN2	Centrin 2	Approved	P41208	CETN2_HUMAN	1	1	1	5	Evidence at protein level
ENSG00000163885	CFAP100	Cilia and flagella associated protein 100	Enhanced	Q494V2	CP100_HUMAN	1	1	1	5	Evidence at protein level
ENSG00000156206	CFAP161	Cilia and flagella associated protein 161	Supported	Q6P656	CF161_HUMAN	1	1	1	4	Evidence at protein level
ENSG00000272514	CFAP206	Cilia and flagella associated protein 206	Approved	Q8IYR0	CF206_HUMAN	1	1	1	5	Evidence at protein level
ENSG00000163075	CFAP221	Cilia and flagella associated protein 221		Q4G0U5	PCDP1_HUMAN	1	1	1	5	Evidence at protein level
ENSG00000179902	CFAP276	Cilia and flagella associated protein 276	Enhanced	Q5T5A4	CF276_HUMAN	1	1	1	4	Evidence at protein level
ENSG00000213085	CFAP45	Cilia and flagella associated protein 45	Enhanced	Q9UL16	CFA45_HUMAN	1	1	1	5	Evidence at protein level
ENSG00000165164	CFAP47	Cilia and flagella associated protein 47	Uncertain	Q6ZTR5	CFA47_HUMAN	1	1	1	5	Evidence at protein level
ENSG00000166596	CFAP52	Cilia and flagella associated protein 52	Enhanced	Q8N1V2	CFA52_HUMAN	1	1	1	5	Evidence at protein level
ENSG00000172361	CFAP53	Cilia and flagella associated protein 53	Enhanced	Q96M91	CFA53_HUMAN	1	1	1	5	Evidence at protein level
ENSG00000120051	CFAP58	Cilia and flagella associated protein 58	Approved	Q5T655	CFA58_HUMAN	1	1	1	5	Evidence at protein level
ENSG00000181378	CFAP65	Cilia and flagella associated protein 65	Uncertain	Q6ZU64	CFA65_HUMAN	1	1	1	5	Evidence at protein level
ENSG00000186710	CFAP73	Cilia and flagella associated protein 73	Enhanced	A6NFT4	CFA73_HUMAN	1	1	1	3	Evidence at protein level
ENSG00000183833	CFAP91	Cilia and flagella associated protein 91	Supported	Q7Z4T9	CFA91_HUMAN	1	1	1	5	Evidence at protein level
ENSG00000153789	CIBAR2	CBY1 interacting BAR domain containing 2	Enhanced	Q6ZTR7	CBAR2_HUMAN	1	1	1	4	Evidence at protein level
ENSG00000034239	CLXN	Calaxin	Enhanced	Q9HAE3	CLXN_HUMAN	1	1	1	3	Evidence at protein level
ENSG00000132259	CNGA4	Cyclic nucleotide gated channel subunit alpha 4		Q8IV77	CNGA4_HUMAN	1	1	1	5	Evidence at protein level
ENSG00000096006	CRISP3	Cysteine rich secretory protein 3	Supported	P54108	CRIS3_HUMAN	1	1	1	5	Evidence at protein level
ENSG00000095713	CRTAC1	Cartilage acidic protein 1	Enhanced	Q9NQ79	CRAC1_HUMAN	1	1	1	5	Evidence at protein level
ENSG00000123977	DAW1	Dynein assembly factor with WD repeats 1	Approved	Q8N136	DAW1_HUMAN	1	1	1	5	Evidence at protein level
ENSG00000222046	DCDC2B	Doublecortin domain containing 2B	Uncertain	A2VCK2	DCD2B_HUMAN	1	1	1	3	Evidence at protein level
ENSG00000180383	DEFB124	Defensin beta 124		Q8NES8	DB124_HUMAN	1	1	1	3	Evidence at protein level
ENSG00000165325	DEUP1	Deuterosome assembly protein 1		Q05D60	DEUP1_HUMAN	1	1	1	5	Evidence at protein level
ENSG00000008226	DLEC1	DLEC1 cilia and flagella associated protein	Enhanced	Q9Y238	DLEC1_HUMAN	1	1	1	5	Evidence at protein level
ENSG00000154099	DNAAF1	Dynein axonemal assembly factor 1	Enhanced	Q8NEP3	DAAF1_HUMAN	1	1	1	5	Evidence at protein level
ENSG00000080572	DNAAF6	Dynein axonemal assembly factor 6	Enhanced	Q9NQM4	DAAF6_HUMAN	1	1	1	5	Evidence at protein level
ENSG00000166246	DNAAF8	Dynein axonemal assembly factor 8	Enhanced	Q8IYS4	DAAF8_HUMAN	1	1	1	4	Evidence at protein level
ENSG00000197653	DNAH10	Dynein axonemal heavy chain 10	Enhanced	Q8IVF4	DYH10_HUMAN	1	1	1	5	Evidence at protein level
ENSG00000183914	DNAH2	Dynein axonemal heavy chain 2	Enhanced	Q9P225	DYH2_HUMAN	1	1	1	5	Evidence at protein level
ENSG00000158486	DNAH3	Dynein axonemal heavy chain 3		Q8TD57	DYH3_HUMAN	1	1	1	5	Evidence at protein level
ENSG00000039139	DNAH5	Dynein axonemal heavy chain 5	Enhanced	Q8TE73	DYH5_HUMAN	1	1	1	5	Evidence at protein level
ENSG00000115423	DNAH6	Dynein axonemal heavy chain 6	Enhanced	Q9C0G6	DYH6_HUMAN	1	1	1	5	Evidence at protein level
ENSG00000007174	DNAH9	Dynein axonemal heavy chain 9	Enhanced	Q9NYC9	DYH9_HUMAN	1	1	1	5	Evidence at protein level
ENSG00000122735	DNAI1	Dynein axonemal intermediate chain 1	Enhanced	Q9UI46	DNAI1_HUMAN	1	1	1	5	Evidence at protein level
ENSG00000171595	DNAI2	Dynein axonemal intermediate chain 2	Enhanced	Q9GZS0	DNAI2_HUMAN	1	1	1	5	Evidence at protein level
ENSG00000162643	DNAI3	Dynein axonemal intermediate chain 3	Enhanced	Q8IWG1	DNAI3_HUMAN	1	1	1	5	Evidence at protein level
ENSG00000152763	DNAI4	Dynein axonemal intermediate chain 4		Q5VTH9	DNAI4_HUMAN	1	1	1	4	Evidence at protein level
ENSG00000187726	DNAJB13	DnaJ heat shock protein family (Hsp40) member B13	Enhanced	P59910	DJB13_HUMAN	1	1	1	5	Evidence at protein level
ENSG00000187569	DPPA3	Developmental pluripotency associated 3		Q6W0C5	DPPA3_HUMAN	1	1	1	5	Evidence at protein level
ENSG00000159625	DRC7	Dynein regulatory complex subunit 7		Q8IY82	DRC7_HUMAN	1	1	1	5	Evidence at protein level
ENSG00000133665	DYDC2	DPY30 domain containing 2	Enhanced	Q96IM9	DYDC2_HUMAN	1	1	1	2	Evidence at protein level
ENSG00000168589	DYNLRB2	Dynein light chain roadblock-type 2		Q8TF09	DLRB2_HUMAN	1	1	1	5	Evidence at protein level
ENSG00000188396	DYNLT4	Dynein light chain Tctex-type 4	Enhanced	Q5JR98	DYLT4_HUMAN	1	1	1	5	Evidence at protein level
ENSG00000152760	DYNLT5	Dynein light chain Tctex-type family member 5	Uncertain	Q8N7M0	DYLT5_HUMAN	1	1	1	3	Evidence at protein level
ENSG00000163576	EFHB	EF-hand domain family member B		Q8N7U6	EFHB_HUMAN	1	1	1	5	Evidence at protein level
ENSG00000096093	EFHC1	EF-hand domain containing 1	Approved	Q5JVL4	EFHC1_HUMAN	1	1	1	5	Evidence at protein level
ENSG00000183690	EFHC2	EF-hand domain containing 2	Approved	Q5JST6	EFHC2_HUMAN	1	1	1	5	Evidence at protein level
ENSG00000151023	ENKUR	Enkurin, TRPC channel interacting protein	Enhanced	Q8TC29	ENKUR_HUMAN	1	1	1	5	Evidence at protein level
ENSG00000178568	ERBB4	Erb-b2 receptor tyrosine kinase 4	Enhanced	Q15303	ERBB4_HUMAN	1	1	1	5	Evidence at protein level
ENSG00000091831	ESR1	Estrogen receptor 1	Enhanced	P03372	ESR1_HUMAN	1	1	1	5	Evidence at protein level
ENSG00000203780	FANK1	Fibronectin type III and ankyrin repeat domains 1		Q8TC84	FANK1_HUMAN	1	1	1	5	Evidence at protein level
ENSG00000135108	FBXO21	F-box protein 21	Approved	O94952	FBX21_HUMAN	1	1	1	3	Evidence at protein level
ENSG00000129654	FOXJ1	Forkhead box J1	Enhanced	Q92949	FOXJ1_HUMAN	1	1	1	5	Evidence at protein level
ENSG00000187889	FYB2	FYN binding protein 2		Q5VWT5	FYB2_HUMAN	1	1	1	5	Evidence at protein level
ENSG00000270765	GAS2L2	Growth arrest specific 2 like 2	Enhanced	Q8NHY3	GA2L2_HUMAN	1	1	1	5	Evidence at protein level
ENSG00000205835	GMNC	Geminin coiled-coil domain containing	Uncertain	A6NCL1	GEMC1_HUMAN	1	1	1	3	Evidence at protein level
ENSG00000174156	GSTA3	Glutathione S-transferase alpha 3	Approved	Q16772	GSTA3_HUMAN	1	1	1	5	Evidence at protein level
ENSG00000106004	HOXA5	Homeobox A5		P20719	HXA5_HUMAN	1	1	1	5	Evidence at protein level
ENSG00000198353	HOXC4	Homeobox C4		P09017	HXC4_HUMAN	1	1	1	5	Evidence at protein level
ENSG00000172789	HOXC5	Homeobox C5	Uncertain	Q00444	HXC5_HUMAN	1	1	1	5	Evidence at protein level
ENSG00000091181	IL5RA	Interleukin 5 receptor subunit alpha		Q01344	IL5RA_HUMAN	1	1	1	5	Evidence at protein level
ENSG00000114473	IQCG	IQ motif containing G	Enhanced	Q9H095	DRC9_HUMAN	1	1	1	5	Evidence at protein level
ENSG00000180509	KCNE1	Potassium voltage-gated channel subfamily E regulatory subunit 1		P15382	KCNE1_HUMAN	1	1	1	5	Evidence at protein level
ENSG00000197584	KCNMB2	Potassium calcium-activated channel subfamily M regulatory beta subunit 2	Uncertain	Q9Y691	KCMB2_HUMAN	1	1	1	5	Evidence at protein level
ENSG00000198553	KCNRG	Potassium channel regulator		Q8N5I3	KCNRG_HUMAN	1	1	1	4	Evidence at protein level
ENSG00000139292	LGR5	Leucine rich repeat containing G protein-coupled receptor 5	Approved	O75473	LGR5_HUMAN	1	1	1	5	Evidence at protein level
ENSG00000170500	LONRF2	LON peptidase N-terminal domain and ring finger 2	Approved	Q1L5Z9	LONF2_HUMAN	1	1	1	5	Evidence at protein level
ENSG00000171517	LPAR3	Lysophosphatidic acid receptor 3		Q9UBY5	LPAR3_HUMAN	1	1	1	5	Evidence at protein level
ENSG00000155530	LRGUK	Leucine rich repeats and guanylate kinase domain containing	Uncertain	Q96M69	LRGUK_HUMAN	1	1	1	4	Evidence at protein level
ENSG00000010626	LRRC23	Leucine rich repeat containing 23	Enhanced	Q53EV4	LRC23_HUMAN	1	1	1	3	Evidence at protein level
ENSG00000150551	LYPD1	LY6/PLAUR domain containing 1		Q8N2G4	LYPD1_HUMAN	1	1	1	5	Evidence at protein level
ENSG00000181085	MAPK15	Mitogen-activated protein kinase 15		Q8TD08	MK15_HUMAN	1	1	1	5	Evidence at protein level
ENSG00000166603	MC4R	Melanocortin 4 receptor	Uncertain	P32245	MC4R_HUMAN	1	1	1	5	Evidence at protein level
ENSG00000197889	MEIG1	Meiosis/spermiogenesis associated 1		Q5JSS6	MEIG1_HUMAN	1	1	1	3	Evidence at protein level
ENSG00000138587	MNS1	Meiosis specific nuclear structural 1	Uncertain	Q8NEH6	MNS1_HUMAN	1	1	1	5	Evidence at protein level
ENSG00000102854	MSLN	Mesothelin	Enhanced	Q13421	MSLN_HUMAN	1	1	1	5	Evidence at protein level
ENSG00000181143	MUC16	Mucin 16, cell surface associated	Enhanced	Q8WXI7	MUC16_HUMAN	1	1	1	5	Evidence at protein level
ENSG00000112981	NME5	NME/NM23 family member 5	Enhanced	P56597	NDK5_HUMAN	1	1	1	5	Evidence at protein level
ENSG00000181322	NME9	NME/NM23 family member 9	Enhanced	Q86XW9	TXND6_HUMAN	1	1	1	4	Evidence at protein level
ENSG00000198088	NUP62CL	Nucleoporin 62 C-terminal like	Approved	Q9H1M0	N62CL_HUMAN	1	1	1	3	Evidence at protein level
ENSG00000147206	NXF3	Nuclear RNA export factor 3	Approved	Q9H4D5	NXF3_HUMAN	1	1	1	5	Evidence at protein level
ENSG00000122136	OBP2A	Odorant binding protein 2A	Uncertain	Q9NY56	OBP2A_HUMAN	1	1	1	5	Evidence at protein level
ENSG00000105479	ODAD1	Outer dynein arm docking complex subunit 1	Approved	Q96M63	ODAD1_HUMAN	1	1	1	5	Evidence at protein level
ENSG00000169126	ODAD2	Outer dynein arm docking complex subunit 2	Enhanced	Q5T2S8	ODAD2_HUMAN	1	1	1	5	Evidence at protein level
ENSG00000204815	ODAD4	Outer dynein arm docking complex subunit 4	Enhanced	Q96NG3	ODAD4_HUMAN	1	1	1	5	Evidence at protein level
ENSG00000164920	OSR2	Odd-skipped related transciption factor 2	Uncertain	Q8N2R0	OSR2_HUMAN	1	1	1	5	Evidence at protein level
ENSG00000112530	PACRG	Parkin coregulated	Enhanced	Q96M98	PACRG_HUMAN	1	1	1	5	Evidence at protein level
ENSG00000082175	PGR	Progesterone receptor	Enhanced	P06401	PRGR_HUMAN	1	1	1	5	Evidence at protein level
ENSG00000160345	PIERCE1	Piercer of microtubule wall 1	Approved	Q5BN46	PIRC1_HUMAN	1	1	1	5	Evidence at protein level
ENSG00000173947	PIFO	Primary cilia formation		Q8TCI5	CMAP3_HUMAN	1	1	1	5	Evidence at protein level
ENSG00000187510	PLEKHG7	Pleckstrin homology and RhoGEF domain containing G7	Uncertain	Q6ZR37	PKHG7_HUMAN	1	1	1	5	Evidence at protein level
ENSG00000168081	PNOC	Prepronociceptin	Enhanced	Q13519	PNOC_HUMAN	1	1	1	5	Evidence at protein level
ENSG00000185250	PPIL6	Peptidylprolyl isomerase like 6	Approved	Q8IXY8	PPIL6_HUMAN	1	1	1	4	Evidence at protein level
ENSG00000103355	PRSS33	Serine protease 33		Q8NF86	PRS33_HUMAN	1	1	1	4	Evidence at protein level
ENSG00000124212	PTGIS	Prostaglandin I2 synthase	Enhanced	Q16647	PTGIS_HUMAN	1	1	1	5	Evidence at protein level
ENSG00000196090	PTPRT	Protein tyrosine phosphatase receptor type T	Approved	O14522	PTPRT_HUMAN	1	1	1	5	Evidence at protein level
ENSG00000100228	RAB36	RAB36, member RAS oncogene family		O95755	RAB36_HUMAN	1	1	1	4	Evidence at protein level
ENSG00000144134	RABL2A	RAB, member of RAS oncogene family like 2A	Approved	Q9UBK7	RBL2A_HUMAN	1	1	1	3	Evidence at protein level
ENSG00000118849	RARRES1	Retinoic acid receptor responder 1	Uncertain	P49788	TIG1_HUMAN	1	1	1	5	Evidence at protein level
ENSG00000107014	RLN2	Relaxin 2		P04090	REL2_HUMAN	1	1	1	5	Evidence at protein level
ENSG00000160188	RSPH1	Radial spoke head component 1	Enhanced	Q8WYR4	RSPH1_HUMAN	1	1	1	5	Evidence at protein level
ENSG00000100218	RSPH14	Radial spoke head 14 homolog	Approved	Q9UHP6	RSP14_HUMAN	1	1	1	5	Evidence at protein level
ENSG00000111834	RSPH4A	Radial spoke head component 4A	Enhanced	Q5TD94	RSH4A_HUMAN	1	1	1	5	Evidence at protein level
ENSG00000172426	RSPH9	Radial spoke head component 9	Enhanced	Q9H1X1	RSPH9_HUMAN	1	1	1	5	Evidence at protein level
ENSG00000215475	SIAH3	Siah E3 ubiquitin protein ligase family member 3	Uncertain	Q8IW03	SIAH3_HUMAN	1	1	1	4	Evidence at protein level
ENSG00000170482	SLC23A1	Solute carrier family 23 member 1	Enhanced	Q9UHI7	S23A1_HUMAN	1	1	1	5	Evidence at protein level
ENSG00000121871	SLITRK3	SLIT and NTRK like family member 3	Enhanced	O94933	SLIK3_HUMAN	1	1	1	5	Evidence at protein level
ENSG00000165300	SLITRK5	SLIT and NTRK like family member 5	Uncertain	O94991	SLIK5_HUMAN	1	1	1	5	Evidence at protein level
ENSG00000134595	SOX3	SRY-box transcription factor 3		P41225	SOX3_HUMAN	1	1	1	5	Evidence at protein level
ENSG00000137098	SPAG8	Sperm associated antigen 8	Enhanced	Q99932	SPAG8_HUMAN	1	1	1	5	Evidence at protein level
ENSG00000163071	SPATA18	Spermatogenesis associated 18	Enhanced	Q8TC71	MIEAP_HUMAN	1	1	1	5	Evidence at protein level
ENSG00000101222	SPEF1	Sperm flagellar 1	Enhanced	Q9Y4P9	SPEF1_HUMAN	1	1	1	5	Evidence at protein level
ENSG00000277893	SRD5A2	Steroid 5 alpha-reductase 2		P31213	S5A2_HUMAN	1	1	1	5	Evidence at protein level
ENSG00000133115	STOML3	Stomatin like 3	Enhanced	Q8TAV4	STML3_HUMAN	1	1	1	4	Evidence at protein level
ENSG00000163792	TCF23	Transcription factor 23		Q7RTU1	TCF23_HUMAN	1	1	1	5	Evidence at protein level
ENSG00000167858	TEKT1	Tektin 1	Approved	Q969V4	TEKT1_HUMAN	1	1	1	5	Evidence at protein level
ENSG00000160472	TMEM190	Transmembrane protein 190		Q8WZ59	TM190_HUMAN	1	1	1	5	Evidence at protein level
ENSG00000205084	TMEM231	Transmembrane protein 231	Enhanced	Q9H6L2	TM231_HUMAN	1	1	1	5	Evidence at protein level
ENSG00000160183	TMPRSS3	Transmembrane serine protease 3		P57727	TMPS3_HUMAN	1	1	1	5	Evidence at protein level
ENSG00000078900	TP73	Tumor protein p73	Enhanced	O15350	P73_HUMAN	1	1	1	5	Evidence at protein level
ENSG00000159713	TPPP3	Tubulin polymerization promoting protein family member 3	Enhanced	Q9BW30	TPPP3_HUMAN	1	1	1	4	Evidence at protein level
ENSG00000102904	TSNAXIP1	Translin associated factor X interacting protein 1		Q2TAA8	TXIP1_HUMAN	1	1	1	3	Evidence at protein level
ENSG00000162571	TTLL10	Tubulin tyrosine ligase like 10	Uncertain	Q6ZVT0	TTL10_HUMAN	1	1	1	5	Evidence at protein level
ENSG00000162543	UBXN10	UBX domain protein 10	Uncertain	Q96LJ8	UBX10_HUMAN	1	1	1	5	Evidence at protein level
ENSG00000134258	VTCN1	V-set domain containing T cell activation inhibitor 1	Approved	Q7Z7D3	VTCN1_HUMAN	1	1	1	5	Evidence at protein level
ENSG00000005448	WDR54	WD repeat domain 54	Enhanced	Q9H977	WDR54_HUMAN	1	1	1	5	Evidence at protein level
ENSG00000116455	WDR77	WD repeat domain 77	Enhanced	Q9BQA1	MEP50_HUMAN	1	1	1	5	Evidence at protein level
ENSG00000184937	WT1	WT1 transcription factor	Enhanced	P19544	WT1_HUMAN	1	1	1	5	Evidence at protein level
ENSG00000004838	ZMYND10	Zinc finger MYND-type containing 10		O75800	ZMY10_HUMAN	1	1	1	5	Evidence at protein level
ENSG00000179133	C10orf67	Chromosome 10 open reading frame 67	Approved	Q8IYJ2	CJ067_HUMAN	NA	1	1	5	Evidence at protein level
ENSG00000215217	C5orf49	Chromosome 5 open reading frame 49	Enhanced	A4QMS7	CFA90_HUMAN	NA	1	1	3	Evidence at protein level
ENSG00000183346	CABCOCO1	Ciliary associated calcium binding coiled-coil 1	Enhanced	Q8IVU9	CBCO1_HUMAN	NA	1	1	2	Evidence at protein level
ENSG00000135205	CCDC146	Coiled-coil domain containing 146	Uncertain	Q8IYE0	CC146_HUMAN	NA	1	1	5	Evidence at protein level
ENSG00000140481	CCDC33	Coiled-coil domain containing 33		Q8N5R6	CCD33_HUMAN	NA	1	1	4	Evidence at protein level
ENSG00000149201	CCDC81	Coiled-coil domain containing 81		Q6ZN84	CCD81_HUMAN	NA	1	1	3	Evidence at protein level
ENSG00000163263	CFAP141	Cilia and flagella associated protein 141		Q5VU69	CP141_HUMAN	NA	1	1	3	Evidence at protein level
ENSG00000197826	CFAP299	Cilia and flagella associated protein 299	Approved	Q6V702	CF299_HUMAN	NA	1	1	3	Evidence at protein level
ENSG00000137691	CFAP300	Cilia and flagella associated protein 300	Enhanced	Q9BRQ4	CF300_HUMAN	NA	1	1	4	Evidence at protein level
ENSG00000188523	CFAP77	Cilia and flagella associated protein 77	Enhanced	Q6ZQR2	CFA77_HUMAN	NA	1	1	4	Evidence at protein level
ENSG00000118307	DNAI7	Dynein axonemal intermediate chain 7	Enhanced	Q6TDU7	DNAI7_HUMAN	NA	1	1	4	Evidence at protein level
ENSG00000163879	DNALI1	Dynein axonemal light intermediate chain 1	Enhanced	O14645	IDLC_HUMAN	NA	1	1	5	Evidence at protein level
ENSG00000171962	DRC3	Dynein regulatory complex subunit 3	Approved	Q9H069	DRC3_HUMAN	NA	1	1	5	Evidence at protein level
ENSG00000186976	EFCAB6	EF-hand calcium binding domain 6		Q5THR3	EFCB6_HUMAN	NA	1	1	5	Evidence at protein level
ENSG00000153347	FAM81B	Family with sequence similarity 81 member B	Approved	Q96LP2	FA81B_HUMAN	NA	1	1	3	Evidence at protein level
ENSG00000141665	FBXO15	F-box protein 15		Q8NCQ5	FBX15_HUMAN	NA	1	1	3	Evidence at protein level
ENSG00000203985	LDLRAD1	Low density lipoprotein receptor class A domain containing 1	Enhanced	Q5T700	LRAD1_HUMAN	NA	1	1	5	Evidence at protein level
ENSG00000165383	LRRC18	Leucine rich repeat containing 18	Enhanced	Q8N456	LRC18_HUMAN	NA	1	1	3	Evidence at protein level
ENSG00000177989	ODF3B	Outer dense fiber of sperm tails 3B	Enhanced	A8MYP8	CMA1B_HUMAN	NA	1	1	4	Evidence at protein level
ENSG00000128408	RIBC2	RIB43A domain with coiled-coils 2	Approved	Q9H4K1	RIBC2_HUMAN	NA	1	1	3	Evidence at protein level
ENSG00000188659	SAXO2	Stabilizer of axonemal microtubules 2	Enhanced	Q658L1	SAXO2_HUMAN	NA	1	1	3	Evidence at protein level
ENSG00000180440	SERTM1	Serine rich and transmembrane domain containing 1		A2A2V5	SRTM1_HUMAN	NA	1	1	4	Evidence at protein level
ENSG00000165698	SPACA9	Sperm acrosome associated 9	Enhanced	Q96E40	SACA9_HUMAN	NA	1	1	5	Evidence at protein level
ENSG00000174460	ZCCHC12	Zinc finger CCHC-type containing 12	Uncertain	Q6PEW1	ZCH12_HUMAN	NA	1	1	5	Evidence at protein level
ENSG00000118492	ADGB	Androglobin	Enhanced	Q8N7X0	ADGB_HUMAN	1	NA	1	5	Evidence at protein level
ENSG00000173627	APOBEC4	Apolipoprotein B mRNA editing enzyme catalytic polypeptide like 4		Q8WW27	ABEC4_HUMAN	1	NA	1	4	Evidence at protein level
ENSG00000257108	NHLRC4	NHL repeat containing 4		P0CG21	NHLC4_HUMAN	1	NA	1	4	Evidence at protein level
ENSG00000165807	PPP1R36	Protein phosphatase 1 regulatory subunit 36	Enhanced	Q96LQ0	PPR36_HUMAN	1	NA	1	3	Evidence at protein level
ENSG00000124237	C20orf85	Chromosome 20 open reading frame 85	Enhanced	Q9H1P6	CMIP1_HUMAN	NA	NA	1	5	Evidence at protein level
ENSG00000150873	C2orf50	Chromosome 2 open reading frame 50	Enhanced	Q96LR7	CB050_HUMAN	NA	NA	1	2	Evidence at protein level
ENSG00000248712	CCDC153	Coiled-coil domain containing 153	Uncertain	Q494R4	CC153_HUMAN	NA	NA	1	5	Evidence at protein level
ENSG00000159588	CCDC17	Coiled-coil domain containing 17	Enhanced	Q96LX7	CCD17_HUMAN	NA	NA	1	5	Evidence at protein level
ENSG00000100557	CCDC198	Coiled-coil domain containing 198		Q9NVL8	FAME_HUMAN	NA	NA	1	5	Evidence at protein level
ENSG00000183273	CCDC60	Coiled-coil domain containing 60		Q8IWA6	CCD60_HUMAN	NA	NA	1	2	Evidence at protein level
ENSG00000172771	EFCAB12	EF-hand calcium binding domain 12	Uncertain	Q6NXP0	EFC12_HUMAN	NA	NA	1	3	Evidence at protein level
ENSG00000186231	KLHL32	Kelch like family member 32	Enhanced	Q96NJ5	KLH32_HUMAN	NA	NA	1	3	Evidence at protein level
ENSG00000185681	MORN5	MORN repeat containing 5		Q5VZ52	MORN5_HUMAN	NA	NA	1	4	Evidence at protein level
ENSG00000158423	RIBC1	RIB43A domain with coiled-coils 1		Q8N443	RIBC1_HUMAN	NA	NA	1	5	Evidence at protein level
ENSG00000249481	SPATS1	Spermatogenesis associated serine rich 1	Approved	Q496A3	SPAS1_HUMAN	NA	NA	1	5	Evidence at protein level
ENSG00000066185	ZMYND12	Zinc finger MYND-type containing 12		Q9H0C1	ZMY12_HUMAN	NA	NA	1	5	Evidence at protein level
ENSG00000164185	ZNF474	Zinc finger protein 474		Q6S9Z5	ZN474_HUMAN	NA	NA	1	5	Evidence at protein level
ENSG00000162004	CCDC78	Coiled-coil domain containing 78		A2IDD5	CCD78_HUMAN	1	1	NA	5	Evidence at protein level
ENSG00000188931	CFAP126	Cilia and flagella associated protein 126	Enhanced	Q5VTH2	FLTOP_HUMAN	1	1	NA	4	Evidence at protein level
ENSG00000158023	CFAP251	Cilia and flagella associated protein 251	Supported	Q8TBY9	CF251_HUMAN	1	1	NA	5	Evidence at protein level
ENSG00000197748	CFAP43	Cilia and flagella associated protein 43		Q8NDM7	CFA43_HUMAN	1	1	NA	5	Evidence at protein level
ENSG00000089101	CFAP61	Cilia and flagella associated protein 61	Approved	Q8NHU2	CFA61_HUMAN	1	1	NA	5	Evidence at protein level
ENSG00000142609	CFAP74	Cilia and flagella associated protein 74	Enhanced	Q9C0B2	CFA74_HUMAN	1	1	NA	5	Evidence at protein level
ENSG00000167646	DNAAF3	Dynein axonemal assembly factor 3		Q8N9W5	DAAF3_HUMAN	1	1	NA	5	Evidence at protein level
ENSG00000157856	DRC1	Dynein regulatory complex subunit 1		Q96MC2	DRC1_HUMAN	1	1	NA	5	Evidence at protein level
ENSG00000146221	TCTE1	T-complex-associated-testis-expressed 1		Q5JU00	DRC5_HUMAN	1	1	NA	4	Evidence at protein level
ENSG00000092850	TEKT2	Tektin 2	Approved	Q9UIF3	TEKT2_HUMAN	1	1	NA	4	Evidence at protein level
ENSG00000137473	TTC29	Tetratricopeptide repeat domain 29	Uncertain	Q8NA56	TTC29_HUMAN	1	1	NA	5	Evidence at protein level
ENSG00000165309	ARMC3	Armadillo repeat containing 3	Enhanced	Q5W041	ARMC3_HUMAN	NA	1	NA	5	Evidence at protein level
ENSG00000174950	CD164L2	CD164 molecule like 2	Enhanced	Q6UWJ8	C16L2_HUMAN	NA	1	NA	3	Evidence at protein level
ENSG00000157330	CFAP107	Cilia and flagella associated protein 107		Q8N1D5	CF107_HUMAN	NA	1	NA	2	Evidence at protein level
ENSG00000204711	CFAP95	Cilia and flagella associated protein 95	Uncertain	Q5VTT2	CFA95_HUMAN	NA	1	NA	5	Evidence at protein level
ENSG00000173557	FAM166C	Family with sequence similarity 166 member C	Enhanced	A6NJV1	CMI2C_HUMAN	NA	1	NA	3	Evidence at protein level
ENSG00000186973	FAM183A	Family with sequence similarity 183 member A	Approved	A6NL82	CF144_HUMAN	NA	1	NA	3	Evidence at protein level
ENSG00000166578	IQCD	IQ motif containing D	Supported	Q96DY2	DRC10_HUMAN	NA	1	NA	4	Evidence at protein level
ENSG00000163704	PRRT3	Proline rich transmembrane protein 3	Enhanced	Q5FWE3	PRRT3_HUMAN	NA	1	NA	4	Evidence at protein level
ENSG00000197745	SCGB1D4	Secretoglobin family 1D member 4		Q6XE38	SG1D4_HUMAN	NA	1	NA	3	Evidence at protein level
ENSG00000168658	VWA3B	Von Willebrand factor A domain containing 3B	Approved	Q502W6	VWA3B_HUMAN	NA	1	NA	5	Evidence at protein level
ENSG00000169314	C22orf15	Chromosome 22 open reading frame 15		Q8WYQ4	CV015_HUMAN	NA	NA	NA	4	Evidence at protein level
ENSG00000243710	CFAP57	Cilia and flagella associated protein 57	Enhanced	Q96MR6	CFA57_HUMAN	NA	NA	NA	3	Evidence at protein level
ENSG00000226321	CROCC2	Ciliary rootlet coiled-coil, rootletin family member 2	Enhanced	H7BZ55	CRCC2_HUMAN	NA	NA	NA	2	Evidence at protein level
ENSG00000178965	ERICH3	Glutamate rich 3	Approved	Q5RHP9	ERIC3_HUMAN	NA	NA	NA	4	Evidence at protein level
ENSG00000284922	LRTOMT	Leucine rich transmembrane and O-methyltransferase domain containing	Approved	Q8WZ04	TOMT_HUMAN	NA	NA	NA	5	Evidence at protein level
ENSG00000250366	TUNAR	TCL1 upstream neural differentiation-associated RNA		A0A1B0GTB2	TUNAR_HUMAN	NA	NA	NA	4	Evidence at protein level
ENSG00000260220	CCDC187	Coiled-coil domain containing 187		A0A096LP49	CC187_HUMAN	1	1	1	2	Evidence at transcript level
ENSG00000187492	CDHR4	Cadherin related family member 4	Enhanced	A6H8M9	CDHR4_HUMAN	1	1	1	3	Evidence at transcript level
ENSG00000160401	CFAP157	Cilia and flagella associated protein 157	Enhanced	Q5JU67	CF157_HUMAN	1	1	1	4	Evidence at transcript level
ENSG00000126733	DACH2	Dachshund family transcription factor 2	Approved	Q96NX9	DACH2_HUMAN	1	1	1	4	Evidence at transcript level
ENSG00000174844	DNAH12	Dynein axonemal heavy chain 12	Enhanced	Q6ZR08	DYH12_HUMAN	1	1	1	5	Evidence at transcript level
ENSG00000203734	ECT2L	Epithelial cell transforming 2 like	Uncertain	Q008S8	ECT2L_HUMAN	1	1	1	3	Evidence at transcript level
ENSG00000188316	ENO4	Enolase 4	Enhanced	A6NNW6	ENO4_HUMAN	1	1	1	4	Evidence at transcript level
ENSG00000164411	GJB7	Gap junction protein beta 7		Q6PEY0	CXB7_HUMAN	1	1	1	4	Evidence at transcript level
ENSG00000116032	GRIN3B	Glutamate ionotropic receptor NMDA type subunit 3B		O60391	NMD3B_HUMAN	1	1	1	5	Evidence at transcript level
ENSG00000106006	HOXA6	Homeobox A6	Approved	P31267	HXA6_HUMAN	1	1	1	4	Evidence at transcript level
ENSG00000197757	HOXC6	Homeobox C6		P09630	HXC6_HUMAN	1	1	1	4	Evidence at transcript level
ENSG00000103599	IQCH	IQ motif containing H	Uncertain	Q86VS3	IQCH_HUMAN	1	1	1	3	Evidence at transcript level
ENSG00000196169	KIF19	Kinesin family member 19	Enhanced	Q2TAC6	KIF19_HUMAN	1	1	1	4	Evidence at transcript level
ENSG00000158113	LRRC43	Leucine rich repeat containing 43		Q8N309	LRC43_HUMAN	1	1	1	3	Evidence at transcript level
ENSG00000141294	LRRC46	Leucine rich repeat containing 46	Enhanced	Q96FV0	LRC46_HUMAN	1	1	1	2	Evidence at transcript level
ENSG00000085465	OVGP1	Oviductal glycoprotein 1	Enhanced	Q12889	OVGP1_HUMAN	1	1	1	5	Evidence at transcript level
ENSG00000129951	PLPPR3	Phospholipid phosphatase related 3	Uncertain	Q6T4P5	PLPR3_HUMAN	1	1	1	4	Evidence at transcript level
ENSG00000178125	PPP1R42	Protein phosphatase 1 regulatory subunit 42	Uncertain	Q7Z4L9	PPR42_HUMAN	1	1	1	3	Evidence at transcript level
ENSG00000113396	SLC27A6	Solute carrier family 27 member 6	Approved	Q9Y2P4	S27A6_HUMAN	1	1	1	5	Evidence at transcript level
ENSG00000077327	SPAG6	Sperm associated antigen 6	Enhanced	O75602	SPAG6_HUMAN	1	1	1	5	Evidence at transcript level
ENSG00000230873	STMND1	Stathmin domain containing 1	Enhanced	H3BQB6	STMD1_HUMAN	1	1	1	3	Evidence at transcript level
ENSG00000110975	SYT10	Synaptotagmin 10		Q6XYQ8	SYT10_HUMAN	1	1	1	5	Evidence at transcript level
ENSG00000189350	TOGARAM2	TOG array regulator of axonemal microtubules 2	Uncertain	Q6ZUX3	TGRM2_HUMAN	1	1	1	4	Evidence at transcript level
ENSG00000131044	TTLL9	Tubulin tyrosine ligase like 9	Uncertain	Q3SXZ7	TTLL9_HUMAN	1	1	1	5	Evidence at transcript level
ENSG00000177398	UMODL1	Uromodulin like 1	Uncertain	Q5DID0	UROL1_HUMAN	1	1	1	5	Evidence at transcript level
ENSG00000169064	ZBBX	Zinc finger B-box domain containing	Enhanced	A8MT70	ZBBX_HUMAN	1	1	1	3	Evidence at transcript level
ENSG00000152611	CAPSL	Calcyphosine like	Enhanced	Q8WWF8	CAPSL_HUMAN	NA	1	1	2	Evidence at transcript level
ENSG00000172824	CES4A	Carboxylesterase 4A	Approved	Q5XG92	EST4A_HUMAN	NA	1	1	4	Evidence at transcript level
ENSG00000188817	SNTN	Sentan, cilia apical structure protein	Enhanced	A6NMZ2	SNTAN_HUMAN	NA	1	1	2	Evidence at transcript level
ENSG00000176601	MAP3K19	Mitogen-activated protein kinase kinase kinase 19		Q56UN5	M3K19_HUMAN	1	NA	1	5	Evidence at transcript level
ENSG00000138400	MDH1B	Malate dehydrogenase 1B	Approved	Q5I0G3	MDH1B_HUMAN	1	NA	1	3	Evidence at transcript level
ENSG00000197168	NEK5	NIMA related kinase 5	Enhanced	Q6P3R8	NEK5_HUMAN	1	NA	1	3	Evidence at transcript level
ENSG00000185055	EFCAB10	EF-hand calcium binding domain 10	Uncertain	A6NFE3	EFC10_HUMAN	NA	NA	1	1	Evidence at transcript level
ENSG00000153930	ANKFN1	Ankyrin repeat and fibronectin type III domain containing 1	Uncertain	Q8N957	ANKF1_HUMAN	1	1	NA	3	Evidence at transcript level
ENSG00000171811	CFAP46	Cilia and flagella associated protein 46	Uncertain	Q8IYW2	CFA46_HUMAN	1	1	NA	4	Evidence at transcript level
ENSG00000183644	HOATZ	HOATZ cilia and flagella associated protein		Q6PI97	HOATZ_HUMAN	1	1	NA	3	Evidence at transcript level
ENSG00000152936	LMNTD1	Lamin tail domain containing 1		Q8N9Z9	LMTD1_HUMAN	1	1	NA	3	Evidence at transcript level
ENSG00000166959	MS4A8	Membrane spanning 4-domains A8	Enhanced	Q9BY19	M4A8_HUMAN	1	1	NA	3	Evidence at transcript level
ENSG00000140527	WDR93	WD repeat domain 93	Uncertain	Q6P2C0	WDR93_HUMAN	1	1	NA	2	Evidence at transcript level
ENSG00000205129	C4orf47	Chromosome 4 open reading frame 47	Enhanced	A7E2U8	CFA96_HUMAN	NA	1	NA	3	Evidence at transcript level
ENSG00000133640	LRRIQ1	Leucine rich repeats and IQ motif containing 1	Uncertain	Q96JM4	LRIQ1_HUMAN	NA	1	NA	3	Evidence at transcript level
ENSG00000117501	MROH9	Maestro heat like repeat family member 9		Q5TGP6	MROH9_HUMAN	NA	1	NA	2	Evidence at transcript level
ENSG00000186329	TMEM212	Transmembrane protein 212		A6NML5	TM212_HUMAN	NA	1	NA	1	Evidence at transcript level
ENSG00000186952	TMEM232	Transmembrane protein 232	Uncertain	C9JQI7	TM232_HUMAN	NA	1	NA	3	Evidence at transcript level
ENSG00000175267	VWA3A	Von Willebrand factor A domain containing 3A	Uncertain	A6NCI4	VWA3A_HUMAN	NA	1	NA	3	Evidence at transcript level
ENSG00000197057	DTHD1	Death domain containing 1		Q6ZMT9	DTHD1_HUMAN	1	NA	NA	2	Evidence at transcript level
ENSG00000130045	NXNL2	Nucleoredoxin like 2	Uncertain	Q5VZ03	NXNL2_HUMAN	1	NA	NA	3	Evidence at transcript level
ENSG00000136918	WDR38	WD repeat domain 38		Q5JTN6	WDR38_HUMAN	1	NA	NA	2	Evidence at transcript level
ENSG00000230062	ANKRD66	Ankyrin repeat domain 66		B4E2M5	ANR66_HUMAN	NA	NA	NA	2	Evidence at transcript level
ENSG00000206199	ANKUB1	Ankyrin repeat and ubiquitin domain containing 1	Uncertain	A6NFN9	ANKUB_HUMAN	NA	NA	NA	2	Evidence at transcript level
ENSG00000198520	ARMH1	Armadillo like helical domain containing 1	Uncertain	Q6PIY5	ARMD1_HUMAN	NA	NA	NA	2	Evidence at transcript level
ENSG00000176029	C11orf16	Chromosome 11 open reading frame 16		Q9NQ32	CK016_HUMAN	NA	NA	NA	2	Evidence at transcript level
ENSG00000203963	C1orf141	Chromosome 1 open reading frame 141		Q5JVX7	CA141_HUMAN	NA	NA	NA	2	Evidence at transcript level
ENSG00000162598	C1orf87	Chromosome 1 open reading frame 87	Enhanced	Q8N0U7	CA087_HUMAN	NA	NA	NA	2	Evidence at transcript level
ENSG00000160298	C21orf58	Chromosome 21 open reading frame 58	Uncertain	P58505	CU058_HUMAN	NA	NA	NA	2	Evidence at transcript level
ENSG00000112539	C6orf118	Chromosome 6 open reading frame 118	Approved	Q5T5N4	CF118_HUMAN	NA	NA	NA	2	Evidence at transcript level
ENSG00000164746	C7orf57	Chromosome 7 open reading frame 57	Enhanced	Q8NEG2	CG057_HUMAN	NA	NA	NA	2	Evidence at transcript level
ENSG00000165084	C8orf34	Chromosome 8 open reading frame 34	Uncertain	Q49A92	CH034_HUMAN	NA	NA	NA	3	Evidence at transcript level
ENSG00000179813	FAM216B	Family with sequence similarity 216 member B	Uncertain	Q8N7L0	F216B_HUMAN	NA	NA	NA	2	Evidence at transcript level
ENSG00000142621	FHAD1	Forkhead associated phosphopeptide binding domain 1	Enhanced	B1AJZ9	FHAD1_HUMAN	NA	NA	NA	3	Evidence at transcript level
ENSG00000184154	LRRC51	Leucine rich repeat containing 51	Approved	Q96E66	LRC51_HUMAN	NA	NA	NA	3	Evidence at transcript level
ENSG00000160838	LRRC71	Leucine rich repeat containing 71		Q8N4P6	LRC71_HUMAN	NA	NA	NA	2	Evidence at transcript level
ENSG00000187905	LRRC74B	Leucine rich repeat containing 74B	Uncertain	Q6ZQY2	LR74B_HUMAN	NA	NA	NA	2	Evidence at transcript level
ENSG00000224383	PRR29	Proline rich 29		P0C7W0	PRR29_HUMAN	NA	NA	NA	2	Evidence at transcript level
ENSG00000155026	RSPH10B	Radial spoke head 10 homolog B	Supported	P0C881	R10B1_HUMAN	NA	NA	NA	2	Evidence at transcript level
ENSG00000169402	RSPH10B2	Radial spoke head 10 homolog B2	Supported	B2RC85	R10B2_HUMAN	NA	NA	NA	3	Evidence at transcript level
ENSG00000168016	TRANK1	Tetratricopeptide repeat and ankyrin repeat containing 1	Approved	O15050	TRNK1_HUMAN	NA	NA	NA	3	Evidence at transcript level
ENSG00000167094	TTC16	Tetratricopeptide repeat domain 16		Q8NEE8	TTC16_HUMAN	NA	NA	NA	2	Evidence at transcript level
ENSG00000174776	WDR49	WD repeat domain 49	Uncertain	Q8IV35	WDR49_HUMAN	NA	NA	NA	2	Evidence at transcript level
ENSG00000229453	SPINK8	Serine peptidase inhibitor Kazal type 8 (putative)	Uncertain	P0C7L1	ISK8_HUMAN	1	1	1	2	Inferred from homology
ENSG00000183921	SDR42E2	Short chain dehydrogenase/reductase family 42E, member 2		A6NKP2	D42E2_HUMAN	1	NA	1	2	Inferred from homology
ENSG00000257057	C11orf97	Chromosome 11 open reading frame 97		A0A1B0GVM6	CK097_HUMAN	NA	1	NA	2	Inferred from homology
ENSG00000206113	CFAP99	Cilia and flagella associated protein 99		D6REC4	CFA99_HUMAN	NA	1	NA	2	Inferred from homology
ENSG00000283526	PRRT1B	Proline rich transmembrane protein 1B		A0A1B0GWB2	PRT1B_HUMAN	NA	1	NA	2	Inferred from homology
ENSG00000284308	C2orf81	Chromosome 2 open reading frame 81	Enhanced	A6NN90	CB081_HUMAN	NA	NA	NA	2	Inferred from homology
ENSG00000283361	CFAP97D2	CFAP97 domain containing 2		A0A1B0GU71	C97D2_HUMAN	NA	NA	NA	1	Inferred from homology
ENSG00000197816	CCDC180	Coiled-coil domain containing 180			NA	NA	1	NA	NA	No evidence
ENSG00000120055	C10orf95	Chromosome 10 open reading frame 95			NA	NA	NA	NA	NA	No evidence
ENSG00000187479	C11orf96	Chromosome 11 open reading frame 96	Uncertain		NA	NA	NA	NA	NA	No evidence
ENSG00000226690	ENSG00000226690	Novel protein			NA	NA	NA	NA	NA	No evidence
ENSG00000275163	ENSG00000275163	Potassium large conductance calcium-activated channel, subfamily M, beta member 2 (KCNMB2-IT1 - KCNMB2 readthrough transcript)			NA	NA	NA	NA	NA	No evidence
ENSG00000286022	ENSG00000286022	Novel protein	Uncertain		NA	NA	NA	NA	NA	No evidence
ENSG00000289723	ENSG00000289723	Novel T cell receptor alpha variable			NA	NA	NA	NA	NA	No evidence
ENSG00000182329	KIAA2012	KIAA2012	Enhanced		NA	NA	NA	NA	NA	No evidence
ENSG00000259120	SMIM6	Small integral membrane protein 6	Uncertain	P0DI80	SMIM6_HUMAN	NA	1	NA	2	Predicted
ENSG00000189045	ANKDD1B	Ankyrin repeat and death domain containing 1B	Uncertain	A6NHY2	AKD1B_HUMAN	1	NA	NA	2	Predicted
ENSG00000204950	LRRC10B	Leucine rich repeat containing 10B	Uncertain	A6NIK2	LR10B_HUMAN	NA	NA	NA	2	Predicted
ENSG00000178796	RIIAD1	Regulatory subunit of type II PKA R-subunit domain containing 1	Enhanced	A6NNX1	RIAD1_HUMAN	NA	NA	NA	1	Predicted
ENSG00000243910	TUBA4B	Tubulin alpha 4b		Q9H853	TBA4B_HUMAN	1	1	1	3	Uncertain
