## Supplementary Data 5 for "A high-resolution spatial map of cilia-associated proteins in the human fallopian tube"

### Sheet: Table S5
Supplementary Data 5. Manual annotation data.
Gene	Antibody	cervix_intensity	cervix_location	cervix_quantity	endometrium_proliferative_intensity	endometrium_proliferative_location	endometrium_proliferative_quantity	endometrium_secretory_intensity	endometrium_secretory_location	endometrium_secretory_quantity	caudate_intensity	caudate_location	caudate_quantity	choroid_plexus_intensity	choroid_plexus_location	choroid_plexus_quantity	epididymis_intensity	epididymis_location	epididymis_quantity	nasopharynx_intensity	nasopharynx_location	nasopharynx_quantity	bronchus_intensity	bronchus_location	bronchus_quantity	fallopian_intensity	fallopian_location	fallopian_location_comment	fallopian_quantity	fallopian_detailed_intensity	fallopian_detailed_location	fallopian_detailed_location_comment	fallopian_detailed_quantity	testis_intensity	testis_location	testis_quantity
ADGB	HPA036340	Strong	Cilium, Cytoplasm	>75%	Strong	Cilium	<25%	Moderate	Cilium	<25%	Strong	Cilium	>75%	Negative			Strong	Cilium	75-25%	Strong	Cilium	>75%	Strong	Cilium	>75%	Strong	Cilium	Ciliated cells	>75%	Strong	Cilium axoneme, Cilium tip	Ciliated cells	>75%	Moderate	Cytoplasm	<25%
AGR3	HPA053942	Strong	Cytoplasm	<25%	Strong	Cytoplasm	<25%	Strong	Cytoplasm	<25%	Weak	Cytoplasm	75-25%	Moderate	Rootlet	>75%	Moderate	Cytoplasm	75-25%	Strong	Cytoplasm	>75%	Strong	Cytoplasm	>75%	Moderate	Cytoplasm	Ciliated cells	>75%	Moderate	Cytoplasm	Ciliated cells	>75%	Negative
AK7	HPA003543	Strong	Cilium	>75%	Strong	Cilium	>75%	Strong	Cilium	<25%	Strong	Cilium	>75%	Moderate	Cytoplasm	>75%	Strong	Cilium	75-25%	Moderate	Cilium	>75%	Strong	Cilium	75-25%	Strong	Cilium	Ciliated cells	>75%	Strong	Cilium axoneme, Cilium tip	Ciliated cells	>75%	Strong	Cytoplasm	>75%
AK8	HPA023894	Moderate	Cilium	>75%	Moderate	Cilium	<25%	Moderate	Cilium	<25%	Moderate	Cilium	75-25%	Negative			Moderate	Cilium	>75%	Moderate	Cilium	<25%	Moderate	Cilium	>75%	Moderate	Cilium	Ciliated cells	>75%	Moderate	Cilium axoneme, Cilium tip	Ciliated cells	>75%	Moderate	Flagellum	75-25%
AKAP14	HPA060999	Weak	Cilium, Cytoplasm	>75%	Moderate	Cytoplasm	<25%	Weak	Cilium, Cytoplasm	<25%	Weak	Cytoplasm	>75%	Moderate	Cytoplasm	75-25%	Moderate	Rootlet	>75%	Weak	Cilium, Cytoplasm	>75%	Moderate	Cilium	>75%	Strong	Cilium	Ciliated cells	>75%	Strong	Cilium tip	Ciliated cells	>75%	Strong	Flagellum, Cytoplasm	>75%
ANKRD45	HPA031657	Strong	Cilium	75-25%	Strong	Cilium	<25%	Negative			Moderate	Cilium	<25%	Negative			Strong	Cilium	>75%	Moderate	Cilium	>75%	Strong	Cilium	>75%	Strong	Cilium	Ciliated cells	75-25%	Strong	Cilium axoneme, Cilium tip	Ciliated cells	75-25%	Weak	Cytoplasm, Flagellum	>75%
ARMC3	HPA037823	Moderate	Cilium	>75%	Moderate	Cilium	<25%	Moderate	Cilium	<25%	Moderate	Cilium	75-25%	Negative			Moderate	Cilium	>75%	Moderate	Cilium	>75%	Moderate	Cilium	>75%	Moderate	Cilium	Ciliated cells	>75%	Moderate	Cilium axoneme, Cilium tip	Ciliated cells	>75%	Moderate	Cytoplasm	75-25%
ARMC4	HPA037829	Moderate	Cilium	>75%	Moderate	Cilium	<25%	Moderate	Cilium	<25%	Moderate	Cilium	>75%	Moderate	Nucleoli	>75%	Moderate	Cilium	>75%	Moderate	Nucleoli, Cilium, Rootlet	75-25%	Moderate	Nucleoli, Cilium, Rootlet	75-25%	Moderate	Cilium, Rootlet	Ciliated cells	>75%	Moderate	Cilium axoneme, Cilium tip, Rootlet	Ciliated cells	>75%	Moderate	Nucleoli	>75%
C10orf67	HPA038131	Moderate	Cilium, Cytoplasm	>75%	Moderate	Cilium	<25%	Moderate	Cytoplasm	>75%	Moderate	Cilium, Cytoplasm	<25%	Moderate	Cytoplasm	<25%	Moderate	Cilium	75-25%	Moderate	Cilium, Cytoplasm	>75%	Moderate	Cilium	>75%	Moderate	Cilium	Ciliated cells	75-25%	Moderate	Cilium axoneme, Cilium tip	Ciliated cells	75-25%	Moderate	Cytoplasm	75-25%
C16orf71	HPA049468	Moderate	Cytoplasm	>75%	Moderate	Cytoplasm	<25%	Negative			Moderate	Cytoplasm	75-25%	Negative			Moderate	Cytoplasm	75-25%	Moderate	Cytoplasm	>75%	Moderate	Cytoplasm	>75%	Moderate	Cilium, Cytoplasm	Ciliated cells	>75%	Moderate	Cilium tip, Cytoplasm	Ciliated cells	>75%	Strong	Cytoplasm	>75%
C1orf194	HPA049684	Moderate	Cilium	>75%	Moderate	Cilium	<25%	Negative			Moderate	Nucleus, Cilium	<25%	Moderate	Cytoplasm	>75%	Moderate	Cilium	>75%	Weak	Cilium	>75%	Moderate	Cilium	>75%	Moderate	Cilium	Ciliated cells	>75%	Moderate	Cilium axoneme, Cilium tip	Ciliated cells	>75%	Strong	Centrosome	>75%
C1orf87	HPA031366	Moderate	Cilium, Cytoplasm	>75%	Moderate	Cilium, Cytoplasm	<25%	Negative			Moderate	Cilium, Cytoplasm	>75%	Weak	Cytoplasm	>75%	Moderate	Cilium	>75%	Strong	Cilium	>75%	Strong	Cilium, Cytoplasm	>75%	Moderate	Cilium, Rootlet	Ciliated cells	>75%	Moderate	Cilium tip, Rootlet	Ciliated cells	>75%	Weak	Flagellum	<25%
C20orf85	HPA065540	Strong	Rootlet	>75%	Moderate	Cilium, Rootlet	<25%	Negative			Negative			Negative			Moderate	Cilium, Rootlet	75-25%	Moderate	Nucleus, Rootlet	75-25%	Strong	Rootlet, Cytoplasm	>75%	Strong	Cilium, Rootlet	Ciliated cells	>75%	Strong	Cilium tip, Rootlet	Ciliated cells	>75%	Moderate	Centrosome	>75%
C2orf50	HPA062894	Moderate	Cilium	>75%	Moderate	Cilium	75-25%	Negative			Strong	Cilium	>75%	Negative			Moderate	Cilium	>75%	Moderate	Cilium	>75%	Moderate	Cilium	>75%	Moderate	Cilium	Ciliated cells	>75%	Moderate	Cilium axoneme, Cilium tip	Ciliated cells	>75%	Weak	Cytoplasm	<25%
C2orf81	HPA054835	Strong	Cilium, Cytoplasm	>75%	Moderate	Cilium, Cytoplasm	<25%	Weak	Cytoplasm	<25%	Moderate	Cilium	>75%	Negative			Moderate	Cilium	75-25%	Moderate	Cilium, Nucleus	75-25%	Moderate	Cilium	>75%	Strong	Cilium, Rootlet, Cytoplasm, Nucleus	Ciliated cells	>75%	Strong	Cilium axoneme, Cilium tip, Rootlet, Cytoplasm, Nucleus	Ciliated cells	>75%	Moderate	Cytoplasm, Nucleus	75-25%
C4orf47	HPA063485	Moderate	Cilium	>75%	Strong	Cilium	<25%	Moderate	Cilium	<25%	Moderate	Cilium	>75%	Negative			Moderate	Cilium	>75%	Moderate	Cilium, Nucleus	75-25%	Strong	Cilium	>75%	Strong	Cilium	Ciliated cells	>75%	Strong	Cilium tip	Ciliated cells	>75%	Strong	Cytoplasm	>75%
C5orf49	HPA043759	Moderate	Cilium, Cytoplasm	>75%	Moderate	Cilium	<25%	Weak	Cytoplasm	75-25%	Moderate	Cilium, Cytoplasm	75-25%	Weak	Cytoplasm	>75%	Moderate	Cilium, Cytoplasm	75-25%	Moderate	Cilium, Cytoplasm	>75%	Strong	Cilium, Cytoplasm	>75%	Strong	Cilium	Ciliated cells	>75%	Strong	Cilium axoneme, Cilium tip	Ciliated cells	>75%	Moderate	Cytoplasm	>75%
C7orf57	HPA021286	Moderate	Cilium, Cytoplasm	>75%	Moderate	Cilium, Cytoplasm	<25%	Moderate	Cytoplasm	<25%	Moderate	Cilium	75-25%	Negative			Moderate	Cilium	75-25%	Moderate	Cilium, Cytoplasm	>75%	Strong	Cilium, Cytoplasm	>75%	Moderate	Cilium	Ciliated cells	>75%	Moderate	Cilium tip	Ciliated cells	>75%	Weak	Cytoplasm	<25%
C9orf116	HPA065287	Moderate	Cytoplasm	>75%	Moderate	Cytoplasm	<25%	Weak	Cytoplasm	<25%	Moderate	Cilium	>75%	Moderate	Cytoplasm	75-25%	Moderate	Cilium, Cytoplasm	<25%	Moderate	Cilium, Cytoplasm	>75%	Strong	Cilium	>75%	Moderate	Cilium	Ciliated cells	>75%	Moderate	Cilium tip	Ciliated cells	>75%	Moderate	Cytoplasm	75-25%
CABCOCO1	HPA041398	Moderate	Cilium	>75%	Moderate	Cilium	<25%	Negative			Moderate	Cilium	>75%	Negative			Moderate	Cilium	>75%	Moderate	Cilium	>75%	Moderate	Cilium	>75%	Strong	Cilium	Ciliated cells	>75%	Strong	Cilium tip	Ciliated cells	>75%	Moderate	Cytoplasm, Flagellum	<25%
CAPS	HPA043520	Strong	Cilium, Cytoplasm, Nucleus	>75%	Strong	Cilium, Cytoplasm, Nucleus	>75%	Strong	Cilium, Cytoplasm, Nucleus	<25%	Moderate	Cilium, Cytoplasm	75-25%	Moderate	Cytoplasm	<25%	Strong	Cilium, Cytoplasm, Nucleus	75-25%	Strong	Cilium, Cytoplasm, Nucleus	>75%	Strong	Cilium, Cytoplasm, Nucleus	>75%	Strong	Cilium, Rootlet, Cytoplasm, Nucleus	Ciliated cells	>75%	Strong	Cilium axoneme, Cilium tip, Rootlet, Cytoplasm, Nucleus	Ciliated cells	>75%	Moderate	Flagellum	<25%
CAPSL	HPA058495	Strong	Cilium, Cytoplasm	>75%	Strong	CIlium, Cytoplasm	>75%	Strong	Cilium, Cytoplasm	>75%	Strong	Cilium, Cytoplasm	>75%	Negative			Strong	Cilium, Cytoplasm	>75%	Strong	Cilium, Cytoplasm	>75%	Strong	Cilium, Cytoplasm	>75%	Strong	Cilium, Rootlet, Cytoplasm, Nucleus	Ciliated cells	>75%	Strong	Cilium axoneme, Cilium tip, Rootlet, Cytoplasm, Nucleus	Ciliated cells	>75%	Strong	Nucleus	>75%
CATIP	HPA044818	Moderate	Cilium	>75%	Weak	Cilium	<25%	Moderate	Cilium	<25%	Weak	Cilium	>75%	Weak	Cytoplasm	>75%	Weak	Cilium	>75%	Weak	Cilium	75-25%	Moderate	Cilium	>75%	Strong	Cilium	Ciliated cells	>75%	Strong	Cilium axoneme, Cilium tip	Ciliated cells	>75%	Weak	Cytoplasm	>75%
CCDC114	HPA042524	Moderate	Rootlet	>75%	Moderate	Plasma membrane	>75%	Moderate	Plasma membrane	>75%	Moderate	Cilium	>75%	Moderate	Rootlet	75-25%	Strong	Cilium, Cytoplasm	>75%	Weak	Cilium, Rootlet	<25%	Strong	Cilium	>75%	Moderate	Cilium, Rootlet	Ciliated cells	75-25%	Moderate	Cilium axoneme, Cilium tip, Rootlet	Ciliated cells	75-25%	Weak	Cytoplasm	75-25%
CCDC17	HPA028338	Strong	Rootlet	>75%	Strong	Rootlet	<25%	Moderate	Cytoplasm	<25%	Moderate	Nucleus	75-25%	Moderate	Nucleus	75-25%	Weak	Cytoplasm	>75%	Moderate	Cilium, Cytoplasm	>75%	Moderate	Rootlet	<25%	Moderate	Cilium, Rootlet	Ciliated cells	>75%	Moderate	Cilium tip, Rootlet	Ciliated cells	>75%	Moderate	Nuclear membrane	75-25%
CCDC170	HPA027185	Moderate	Cilium, Cytoplasm	>75%	Weak	Cilium, Cytoplasm	<25%	Moderate	Cilium	<25%	Weak	Cilium, Cytoplasm	75-25%	Negative			Moderate	Cilium	>75%	Moderate	Cilium, Cytoplasm	>75%	Moderate	Cilium, Cytoplasm, Rootlet	>75%	Moderate	Cilium, Rootlet	Ciliated cells	75-25%	Moderate	Cilium axoneme, Cilium tip, Rootlet	Ciliated cells	>75%	Moderate	Cytoplasm, Nucleus	>75%
CCDC40	HPA022974	Moderate	Cilium	>75%	Moderate	Cilium	75-25%	Moderate	Cilium	<25%	Moderate	Cilium	>75%	Moderate	Cytoplasm	>75%	Moderate	Cilium	>75%	Moderate	Cilium	>75%	Moderate	Cilium	>75%	Moderate	Cilium	Ciliated cells	>75%	Moderate	Cilium tip	Ciliated cells	>75%	Weak	Cytoplasm	75-25%
CD164L2	HPA062915	Moderate	Cilium	>75%	Negative			Negative			Moderate	Cilium	>75%	Negative			Moderate	Cilium	>75%	Moderate	Cilium	>75%	Moderate	Cilium	>75%	Moderate	Cilium	Ciliated cells	>75%	Moderate	Cilium axoneme, Cilium tip	Ciliated cells	>75%	Moderate	Nucleus, cytoplasm	<25%
CDHR3	HPA011218	Moderate	Cytoplasm	>75%	Moderate	Cilium, Cytoplasm	<25%	Weak	Cilium, Cytoplasm	<25%	Weak	Cytoplasm	<25%	Strong	Cytoplasm	>75%	Weak	Cytoplasm	>75%	Moderate	Cilium, Cytoplasm	>75%	Moderate	Cilium, Cytoplasm	>75%	Moderate	Cilium, Cytoplasm	Ciliated cells	>75%	Moderate	Cilium tip, Cytoplasm	Ciliated cells	>75%	Weak	Cytoplasm	75-25%
CDHR4	HPA076277	Moderate	Cilium	>75%	Moderate	Cilium, Cytoplasm	<25%	Moderate	Cilium, Cytoplasm	<25%	Negative			Negative			Moderate	Cytoplasm	75-25%	Moderate	Cilium, Cytoplasm, Rootlet	75-25%	Moderate	Cilium	>75%	Moderate	Cilium, Cytoplasm	Ciliated cells	75-25%	Moderate	Cilium tip, Cytoplasm	Ciliated cells	75-25%	Moderate	Cytoplasm	75-25%
CFAP100	HPA046354	Moderate	Cilium	>75%	Weak	Cytoplasm	75-25%	Negative			Moderate	Cilium	75-25%	Negative			Moderate	Cilium	75-25%	Weak	Cilium	>75%	Moderate	Cilium	>75%	Moderate	Cilium	Ciliated cells	>75%	Moderate	Cilium tip	Ciliated cells	>75%	Moderate	Nucleus	>75%
CFAP126	HPA045904	Weak	Cilium	>75%	Weak	Cytoplasm	75-25%	Negative			Moderate	Cilium	75-25%	Moderate	Cytoplasm	>75%	Weak	Cilium, Cytoplasm	75-25%	Moderate	Cilium	>75%	Moderate	Cilium, Cytoplasm	>75%	Moderate	Cilium	Ciliated cells	>75%	Moderate	Cilium tip	Ciliated cells	>75%	Moderate	Nucleus	75-25%
CFAP157	HPA021786	Moderate	Cilium	>75%	Moderate	Cilium	<25%	Negative			Moderate	Cilium	>75%	Negative			Moderate	Cilium	>75%	Moderate	Cilium	>75%	Strong	Cilium	>75%	Strong	Cilium	Ciliated cells	>75%	Strong	Cilium axoneme, Cilium tip	Ciliated cells	>75%	Negative
CFAP161	HPA076975	Strong	Cilium, Cytoplasm	>75%	Weak	Cytoplasm	>75%	Moderate	Cytoplasm	>75%	Strong	Cilium, Cytoplasm	>75%	Strong	Cytoplasm	>75%	Moderate	Cilium, Cytoplasm	75-25%	Moderate	Cilium	>75%	Moderate	Cilium, Cytoplasm	>75%	Moderate	Cilium, Cytoplasm	Ciliated cells	>75%	Moderate	Cilium tip, Cytoplasm	Ciliated cells	>75%	Strong	Cytoplasm	>75%
CFAP206	HPA044891	Strong	Rootlet	75-25%	Weak	Cilium, Cytoplasm	<25%	Negative			Moderate	Cilium	>75%	Moderate	Cytoplasm	>75%	Moderate	Cilium	75-25%	Weak	Cilium	>75%	Moderate	Rootlet	<25%	Strong	Rootlet	Ciliated cells	75-25%	Strong	Rootlet	Ciliated cells	75-25%	Moderate	Cytoplasm	75-25%
CFAP251	HPA040005	Moderate	Cilium	>75%	Moderate	Cilium	<25%	Negative			Moderate	Cilium	>75%	Negative			Moderate	Cilium	75-25%	Moderate	Cilium, Cytoplasm	75-25%	Moderate	Cilium	>75%	Strong	Cilium	Ciliated cells	>75%	Strong	Cilium tip	Ciliated cells	>75%	Weak	Cytoplasm	<25%
CFAP299	HPA043383	Moderate	Rootlet	>75%	Moderate	Cilium	<25%	Moderate	Rootlet	<25%	Moderate	Cilium	75-25%	Weak	Cytoplasm	>75%	Moderate	Cytoplasm	<25%	Weak	Cilium, Cytoplasm, Rootlet	75-25%	Moderate	Rootlet	>75%	Moderate	Cilium, Rootlet	Ciliated cells	75-25%	Moderate	Cilium axoneme, Cilium tip, Rootlet	Ciliated cells	75-25%	Weak	Cytoplasm, Flagellum	>75%
CFAP300	HPA038585	Weak	Cilium, Cytoplasm	>75%	Moderate	Cilium	<25%	Moderate	Cilium	<25%	Moderate	Cilium	75-25%	Moderate	Cytoplasm	>75%	Moderate	Cilium	75-25%	Moderate	Cytoplasm	>75%	Moderate	Cilium, Cytoplasm	75-25%	Moderate	Cilium	Ciliated cells	75-25%	Moderate	Cilium tip	Ciliated cells	75-25%	Moderate	Cytoplasm, Nucleus	>75%
CFAP45	HPA043618	Strong	Cilium	>75%	Strong	Cilium	>75%	Strong	Cilium	<25%	Strong	Cilium	>75%	Negative			Strong	Cilium	75-25%	Strong	Cilium	>75%	Strong	Cilium	>75%	Strong	Cilium	Ciliated cells	>75%	Strong	Cilium axoneme, Cilium tip	Ciliated cells	>75%	Moderate	Flagellum	>75%
CFAP52	HPA023247	Moderate	Cilium	<25%	Moderate	Cilium	<25%	Moderate	Cilium	<25%	Moderate	Cilium	>75%	Negative			Moderate	Cilium	>75%	Weak	Cilium	>75%	Moderate	Cilium	>75%	Moderate	Cilium	Ciliated cells	>75%	Moderate	Cilium tip	Ciliated cells	>75%	Negative
CFAP53	HPA066142	Moderate	Cilium, Cytoplasm	>75%	Moderate	Cilium, Cytoplasm	75-25%	Moderate	Cilium	<25%	Moderate	Cilium	>75%	Negative			Moderate	Cilium	75-25%	Moderate	Cilium, Cytoplasm	>75%	Strong	Cilium, Cytoplasm	>75%	Strong	Cilium	Ciliated cells	>75%	Strong	Cilium axoneme, Cilium tip	Ciliated cells	>75%	Moderate	Cytoplasm	75-25%
CFAP57	HPA002736	Moderate	Cilium, Cytoplasm	>75%	Moderate	Cilium	<25%	Negative			Moderate	Cilium	>75%	Weak	Cytoplasm	>75%	Moderate	Cilium	>75%	Moderate	Cilium, Cytoplasm	>75%	Strong	Cilium, Cytoplasm	>75%	Strong	Cilium, Rootlet	Ciliated cells	>75%	Strong	Cilium axoneme, Cilium tip, Rootlet	Ciliated cells	>75%	Strong	Nucleus	75-25%
CFAP73	HPA048539	Moderate	Cilium	<25%	Moderate	Cilium	<25%	Negative			Moderate	Cilium	>75%	Negative			Moderate	Cilium	>75%	Weak	Cilium	>75%	Moderate	Cilium	>75%	Moderate	Cilium	Ciliated cells	>75%	Moderate	Cilium axoneme, Cilium tip	Ciliated cells	>75%	Negative
CFAP74	HPA028521	Moderate	Cilium, Cytoplasm, Rootlet	>75%	Moderate	Cilium	<25%	Negative			Moderate	Cilium	75-25%	Moderate	Cytoplasm	>75%	Moderate	Cilium	>75%	Moderate	Cilium, Cytoplasm	75-25%	Moderate	Cilium, Cytoplasm	>75%	Moderate	Cilium, Rootlet	Ciliated cells	>75%	Moderate	Cilium axoneme, Cilium tip, Rootlet	Ciliated cells	>75%	Moderate	Cytoplasm	75-25%
CFAP77	HPA061069	Moderate	Cilium	>75%	Moderate	Cilium	<25%	Moderate	Cilium	<25%	Moderate	Cilium	>75%	Negative			Moderate	Cilium	>75%	Strong	Cilium	>75%	Strong	Cilium	>75%	Moderate	Cilium	Ciliated cells	>75%	Moderate	Cilium tip	Ciliated cells	>75%	Moderate	Cytoplasm, Nucleus	<25%
CFAP94	HPA039662	Moderate	Cilium, Cytoplasm	>75%	Moderate	Cilium	<25%	Negative			Moderate	Rootlet	<25%	Negative			Moderate	Cilium	75-25%	Moderate	Cilium, Cytoplasm	>75%	Moderate	Cilium, Cytoplasm	>75%	Moderate	Cilium, Rootlet	Ciliated cells	>75%	Moderate	Cilium axoneme, Cilium tip, Rootlet	Ciliated cells	>75%	Moderate	Cytoplasm, Flagellum	>75%
CIBAR2	HPA041022	Strong	Rootlet	>75%	Weak	Cytoplasm	<25%	Negative			Moderate	Cytoplasm	75-25%	Weak	Cytoplasm	<25%	Weak	Cytoplasm	>75%	Strong	Rootlet	>75%	Strong	Rootlet	>75%	Moderate	Rootlet	Ciliated cells	75-25%	Moderate	Rootlet	Ciliated cells	75-25%	Negative
CROCC2	HPA048678	Moderate	Rootlet	>75%	Moderate	Rootlet	75-25%	Negative			Weak	Rootlet	<25%	Negative			Moderate	Cilium	<25%	Weak	Rootlet	75-25%	Weak	Rootlet	75-25%	Moderate	Rootlet	Ciliated cells	>75%	Moderate	Rootlet	Ciliated cells	>75%	Negative
DAW1	HPA046118	Moderate	Cilium, Cytoplasm	>75%	Strong	Cilium	<25%	Moderate	Cilium	<25%	Moderate	Cilium	>75%	Weak	Cytoplasm	>75%	Moderate	Cytoplasm	<25%	Moderate	Cilium, Cytoplasm	>75%	Moderate	Cilium, Cytoplasm	>75%	Strong	Cilium	Ciliated cells	>75%	Strong	Cilium tip	Ciliated cells	>75%	Moderate	Cytoplasm, Nucleus	75-25%
DLEC1	HPA019077	Moderate	Cilium	>75%	Moderate	Cilium	<25%	Negative			Moderate	Nucleus	<25%	Weak	Cytoplasm	>75%	Moderate	Cilium, Nucleus	75-25%	Moderate	Cilium	>75%	Moderate	Cilium	>75%	Moderate	Cilium	Ciliated cells	>75%	Moderate	Cilium tip	Ciliated cells	>75%	Moderate	Cytoplasm, Nucleus	75-25%
DNAAF1	HPA074239	Moderate	Cilium, Cytoplasm	>75%	Moderate	Cytoplasm	<25%	Negative			Moderate	Cilium, Cytoplasm	75-25%	Weak	Cytoplasm	75-25%	Moderate	Cilium, Cytoplasm, Rootlet	75-25%	Moderate	Cytoplasm	>75%	Moderate	Cilium, Cytoplasm	75-25%	Moderate	Cilium, Rootlet	Ciliated cells	>75%	Moderate	Cilium axoneme, Cilium tip, Rootlet	Ciliated cells	>75%	Moderate	Cytoplasm	>75%
DNAAF6	HPA072496	Moderate	Cytoplasm	>75%	Moderate	Cytoplasm, Nucleus	<25%	Moderate	Cytoplasm	<25%	Moderate	Nucleus, Rootlet	75-25%	Negative			Moderate	Cytoplasm	<25%	Moderate	Cytoplasm, Nucleus	75-25%	Moderate	Nucleus, Cytoplasm	>75%	Moderate	Rootlet, Cytoplasm	Ciliated cells	>75%	Moderate	Rootlet, Cytoplasm	Ciliated cells	>75%	Strong	Cytoplasm, Nucleus	>75%
DNAH10	HPA039066	Moderate	Cilium	<25%	Moderate	Cilium	<25%	Negative			Negative			Moderate	Cytoplasm	>75%	Moderate	Cilium	>75%	Weak	Cilium, Cytoplasm	>75%	Moderate	Cilium	>75%	Moderate	Cilium	Ciliated cells	>75%	Moderate	Cilium axoneme, Cilium tip	Ciliated cells	>75%	Moderate	Flagellum	>75%
DNAH12	HPA058203	Moderate	Cilium	>75%	Moderate	Cilium	<25%	Moderate	Cilium	<25%	Moderate	Cilium	<25%	Moderate	Cytoplasm	>75%	Moderate	Cilium	75-25%	Moderate	Cilium	<25%	Moderate	Cilium	<25%	Moderate	Cilium	Ciliated cells	>75%	Moderate	Cilium axoneme, Cilium tip	Ciliated cells	>75%	Weak	Flagellum	<25%
DNAH2	HPA067103	Moderate	Cilium	>75%	Moderate	Cilium	<25%	Moderate	Cilium	<25%	Moderate	Cilium	>75%	Negative			Moderate	Cilium	75-25%	Moderate	Cilium, Cytoplasm	>75%	Moderate	Cilium	>75%	Moderate	Cilium	Ciliated cells	>75%	Moderate	Cilium tip	Ciliated cells	>75%	Negative
DNAH5	HPA037469	Moderate	Cilium	>75%	Moderate	Cilium	<25%	Moderate	Cilium	<25%	Moderate	Cilium	>75%	Negative			Moderate	Cilium	<25%	Moderate	Cilium	>75%	Moderate	Cilium	>75%	Moderate	Cilium	Ciliated cells	>75%	Moderate	Cilium axoneme, Cilium tip	Ciliated cells	>75%	Negative
DNAH6	HPA036391	Moderate	Cilium, Cytoplasm	>75%	Moderate	Cilium, Cytoplasm	<25%	Negative			Moderate	Nucleus	<25%	Weak	Cytoplasm	>75%	Weak	Cilium, Cytoplasm	>75%	Moderate	Cilium, Nucleus	>75%	Moderate	Cilium, Nucleus	>75%	Moderate	Cilium	Ciliated cells	>75%	Moderate	Cilium axoneme, Cilium tip	Ciliated cells	>75%	Moderate	Cytoplasm, Nucleus	75-25%
DNAH9	HPA052641	Moderate	Cilium, Cytoplasm	>75%	Strong	Cilium	<25%	Moderate	Cilium	<25%	Strong	Cilium	>75%	Moderate	Cytoplasm	>75%	Strong	Cilium	75-25%	Moderate	Cilium	>75%	Strong	Cilium	>75%	Strong	Cilium	Ciliated cells	>75%	Strong	Cilium axoneme, Cilium tip	Ciliated cells	>75%	Weak	Cytoplasm	75-25%
DNAI1	HPA021843	Strong	Cilium, Cytoplasm	>75%	Moderate	Cilium, Cytoplasm	<25%	Moderate	Cilium, Cytoplasm	>75%	Strong	Cilium	>75%	Negative			Strong	Cilium	>75%	Strong	Cilium, Cytoplasm	>75%	Strong	Cilium, Cytoplasm	>75%	Strong	Cilium, Rootlet	Ciliated cells	>75%	Strong	Cilium axoneme, Cilium tip, Rootlet	Ciliated cells	>75%	Strong	Cytoplasm	>75%
DNAI2	HPA050565	Moderate	Cilium, Cytoplasm	>75%	Strong	Cilium	<25%	Strong	Cilium	<25%	Moderate	Cilium	>75%	Moderate	Cytoplasm	>75%	Moderate	Cilium	75-25%	Moderate	Cilium, Cytoplasm	>75%	Strong	Cilium	>75%	Strong	Cilium	Ciliated cells	>75%	Strong	Cilium axoneme, Cilium tip	Ciliated cells	>75%	Moderate	Cytoplasm	>75%
DNAI3	HPA038526	Moderate	Cilium, Cytoplasm	>75%	Weak	Cilium	<25%	Negative			Weak	Cilium	>75%	Negative			Weak	Cytoplasm	>75%	Moderate	Cilium, Cytoplasm	>75%	Moderate	Cilium	>75%	Moderate	Cilium	Ciliated cells	>75%	Moderate	Cilium tip	Ciliated cells	>75%	Moderate	Cytoplasm	>75%
DNAJB13	HPA052465	Strong	Cilium, Cytoplasm	>75%	Strong	Cilium	<25%	Strong	Cilium	<25%	Strong	Cilium	>75%	Negative			Strong	Cilium	>75%	Strong	Cilium	>75%	Strong	Cilium	>75%	Strong	Cilium	Ciliated cells	>75%	Strong	Cilium axoneme, Cilium tip	Ciliated cells	>75%	Moderate	Flagellum	>75%
DNALI1	HPA028305	Strong	Cilium, Cytoplasm	>75%	Strong	Cilium, Cytoplasm	<25%	Moderate	Cilium	<25%	Moderate	Cilium	>75%	Moderate	Rootlet	75-25%	Strong	Cilium	75-25%	Strong	Cilium, Cytoplasm, Rootlet	>75%	Strong	Cilium, Cytoplasm, Rootlet	>75%	Strong	Cilium	Ciliated cells	>75%	Strong	Cilium axoneme, Cilium tip	Ciliated cells	>75%	Strong	Cytoplasm	>75%
DRC3	HPA036041	Moderate	Cytoplasm	>75%	Moderate	Cilium	<25%	Moderate	Cilium, Rootlet	<25%	Moderate	Cilium	>75%	Moderate	Cytoplasm	>75%	Moderate	Rootlet	<25%	Moderate	Cilium, Cytoplasm	>75%	Moderate	Cilium, Cytoplasm	>75%	Moderate	Cilium, Rootlet	Ciliated cells	>75%	Moderate	Cilium axoneme, Cilium tip, Rootlet	Ciliated cells	>75%	Moderate	Cytoplasm	>75%
DYDC2	HPA038007	Moderate	Cilium, Cytoplasm	>75%	Strong	Cilium	<25%	Negative			Moderate	Cilium, Nucleus	>75%	Weak	Cytoplasm	>75%	Strong	Cilium	>75%	Moderate	Cilium, Nucleus	>75%	Strong	Cilium, Nucleus, Cytoplasm	>75%	Strong	Cilium	Ciliated cells	>75%	Strong	Cilium axoneme, Cilium tip	Ciliated cells	>75%	Moderate	Cytoplasm, Nucleus, Membrane, Flagellum	>75%
EFCAB1	HPA023527	Moderate	Cilium, Cytoplasm	>75%	Moderate	Cilium, Cytoplasm, Nucleus	<25%	Negative			Moderate	Cilium	>75%	Moderate	Nucleus	<25%	Moderate	Cilium, Cytoplasm, Nucleus	>75%	Moderate	Cilium, Nucleus	>75%	Moderate	Cilium, Cytoplasm, Nucleus	>75%	Strong	Cilium, Cytoplasm	Ciliated cells	>75%	Strong	Cilium axoneme, Cilium tip, Cytoplasm	Ciliated cells	>75%	Moderate	Cytoplasm, Flagellum	75-25%
EFHC2	HPA034492	Moderate	Cilium, Cytoplasm	>75%	Moderate	Cilium	<25%	Moderate	Cilium	<25%	Moderate	Cilium	>75%	Weak	Cytoplasm	>75%	Moderate	Cilium	<25%	Moderate	Cilium	>75%	Moderate	Cilium	>75%	Moderate	Cilium	Ciliated cells	75-25%	Moderate	Cilium axoneme, Cilium tip	Ciliated cells	75-25%	Strong	Cytoplasm	75-25%
ENKUR	HPA061503	Moderate	Cilium	<25%	Moderate	Cilium	<25%	Moderate	Cilium	<25%	Moderate	Cilium	>75%	Negative			Moderate	Cytoplasm	>75%	Moderate	Cilium	>75%	Moderate	Cilium	>75%	Moderate	Cilium	Ciliated cells	>75%	Moderate	Cilium tip	Ciliated cells	>75%	Negative
ENO4	HPA037938	Strong	Cilium	>75%	Moderate	Cilium	>75%	Negative			Moderate	Cilium	>75%	Negative			Moderate	Cilium	>75%	Strong	Cilium	>75%	Strong	Cilium	>75%	Strong	Cilium	Ciliated cells	75-25%	Strong	Cilium tip	Ciliated cells	>75%	Weak	Cytoplasm	75-25%
ERICH3	HPA072916	Moderate	Cilium	>75%	Moderate	Cilium	<25%	Negative			Moderate	Cilium	75-25%	Negative			Moderate	Cilium	>75%	Moderate	Cilium	>75%	Moderate	Cilium	>75%	Moderate	Cilium	Ciliated cells	>75%	Moderate	Cilium axoneme, Cilium tip	Ciliated cells	>75%	Moderate	Cytoplasm, Flagellum	75-25%
FAM166B	HPA045540	Moderate	Cilium	>75%	Moderate	Cilium	<25%	Moderate	Cilium	<25%	Moderate	Cilium	>75%	Negative			Moderate	Cilium	75-25%	Moderate	Cilium	>75%	Moderate	Cilium	>75%	Moderate	Cilium	Ciliated cells	>75%	Moderate	Cilium axoneme, Cilium tip	Ciliated cells	>75%	Weak	Cytoplasm	75-25%
FAM183A	HPA043382	Moderate	Cilium, Cytoplasm	>75%	Moderate	Cytoplasm	<25%	Weak	Cytoplasm	>75%	Moderate	Cilium, Cytoplasm	>75%	Moderate	Cytoplasm	>75%	Weak	Cytoplasm	75-25%	Moderate	Cilium, Cytoplasm	>75%	Moderate	Cilium, Cytoplasm	>75%	Moderate	Cytoplasm	Ciliated cells	75-25%	Moderate	Cytoplasm	Ciliated cells	75-25%	Strong	Cytoplasm	75-25%
FBXO21	HPA071452	Moderate	Rootlet	<25%	Weak	Cytoplasm	>75%	Negative			Weak	Cytoplasm	75-25%	Moderate	Cytoplasm	>75%	Moderate	Rootlet	75-25%	Weak	Rootlet	>75%	Weak	Rootlet	75-25%	Moderate	Cilium, Rootlet, Cytoplasm	Ciliated and non-ciliated cells	>75%	Moderate	Cilium axoneme, Cilium tip, Rootlet, Cytoplasm	Ciliated and non-ciliated cells	>75%	Weak	Cytoplasm	>75%
FHAD1	HPA054284	Moderate	Cilium	>75%	Moderate	Cilium	<25%	Moderate	Cilium	>75%	Moderate	Cilium	>75%	Negative			Moderate	Cilium	>75%	Moderate	Cilium	>75%	Moderate	Cilium	>75%	Strong	Cilium	Ciliated cells	>75%	Strong	Cilium tip	Ciliated cells	>75%	Weak	Cytoplasm	75-25%
FOXJ1	HPA005714	Strong	Nucleus	>75%	Strong	Nucleus	<25%	Moderate	Nucleus	<25%	Moderate	Nucleus	75-25%	Weak	Cytoplasm, Nucleus	75-25%	Moderate	Nucleus	75-25%	Strong	Nucleus, Cilium	>75%	Strong	Nucleus, Cilium	>75%	Strong	Nucleus	Ciliated cells	>75%	Strong	Nucleus	Ciliated cells	>75%	Weak	Nucleus	75-25%
GAS2L2	HPA044370	Strong	Rootlet	>75%	Moderate	Rootlet	<25%	Negative			Moderate	Cytoplasm	75-25%	Negative			Moderate	Rootlet	75-25%	Strong	Rootlet	>75%	Strong	Rootlet	>75%	Strong	Cilium, Rootlet	Ciliated cells	>75%	Strong	Cilium tip, Rootlet	Ciliated cells	>75%	Negative
IQCG	HPA051981	Moderate	Cilium	>75%	Moderate	Cilium	<25%	Negative			Moderate	Cilium	>75%	Moderate	Cytoplasm	>75%	Moderate	Cilium	75-25%	Moderate	Cilium, Nucleus	>75%	Strong	Cilium	>75%	Strong	Cilium	Ciliated cells	>75%	Strong	Cilium axoneme, Cilium tip	Ciliated cells	>75%	Moderate	Cytoplasm	>75%
KIAA2012	HPA077834	Moderate	Cilium	>75%	Moderate	Cilium	<25%	Moderate	Cilium	>75%	Moderate	Cilium	>75%	Negative			Moderate	Cilium	>75%	Moderate	Cilium	>75%	Moderate	Cilium	>75%	Strong	Cilium	Ciliated cells	75-25%	Strong	Cilium tip	Ciliated cells	75-25%	Moderate	Nuclear	<25%
KIF19	HPA073303	Strong	Cilium	>75%	Strong	Cilium	<25%	Negative			Moderate	Cilium	75-25%	Weak	Cytoplasm	>75%	Moderate	Cilium	>75%	Strong	Cilium	>75%	Strong	Cilium	>75%	Strong	Cilium	Ciliated cells	>75%	Strong	Cilium axoneme, Cilium tip	Ciliated cells	>75%	Weak	Flagellum	<25%
LDLRAD1	HPA052489	Moderate	Cilium, Cytoplasm	>75%	Moderate	Cytoplasm	>75%	Moderate	Cytoplasm	>75%	Weak	Cytoplasm	<25%	Moderate	Cytoplasm	75-25%	Moderate	Cytoplasm	75-25%	Moderate	Cytoplasm	>75%	Moderate	Cytoplasm	>75%	Moderate	Cytoplasm	Ciliated cells	>75%	Moderate	Cytoplasm	Ciliated cells	>75%	Strong	Cytoplasm	>75%
LGR5	HPA012530	Moderate	Rootlet	>75%	Moderate	Cilium, Rootlet	<25%	Moderate	Cilium, Rootlet	<25%	Moderate	Nucleus, Rootlet	>75%	Moderate	Nucleus, Rootlet	>75%	Moderate	Rootlet	75-25%	Weak	Rootlet	75-25%	Moderate	Rootlet	75-25%	Moderate	Cilium, Rootlet	Ciliated cells	>75%	Moderate	Cilium axoneme, Cilium tip, Rootlet	Ciliated cells	>75%	Negative
LRRC18	HPA039256	Moderate	Cilium	>75%	Strong	Cilium	<25%	Moderate	Cilium	<25%	Weak	Cilium	>75%	Negative			Weak	Rootlet	75-25%	Weak	Cilium	>75%	Moderate	Cilium	>75%	Moderate	Cilium	Ciliated cells	75-25%	Moderate	Cilium axoneme, Cilium tip	Ciliated cells	75-25%	Moderate	Cytoplasm	75-25%
LRRC23	HPA057533	Moderate	Cilium, Cytoplasm	>75%	Moderate	Cilium, Cytoplasm	<25%	Moderate	Cilium	<25%	Moderate	Cilium	75-25%	Negative			Moderate	Cilium	>75%	Moderate	Cilium, Nucleus	>75%	Strong	Cilium, Cytoplasm	>75%	Strong	Cilium	Ciliated cells	>75%	Strong	Cilium axoneme, Cilium tip	Ciliated cells	>75%	Moderate	Cytoplasm, Nucleus	75-25%
LRRC46	HPA074893	Moderate	Cilium, Cytoplasm	>75%	Moderate	Cilium, Cytoplasm	<25%	Moderate	Cilium, Cytoplasm	>75%	Moderate	Cilium	>75%	Weak	Cytoplasm	>75%	Moderate	Cilium, Cytoplasm, Nucleus	75-25%	Moderate	Cilium, Cytoplasm, Nucleus	>75%	Moderate	Cilium, Cytoplasm, Nucleus	>75%	Moderate	Cilium, Rootlet, Cytoplasm, Nucleus	Ciliated cells	>75%	Moderate	Cilium axoneme, Cilium tip, Rootlet, Cytoplasm, Nucleus	Ciliated cells	>75%	Strong	Cytoplasm	75-25%
MDH1B	HPA073761	Moderate	Cilium	<25%	Moderate	Cilium	<25%	Negative			Moderate	Cilium	>75%	Negative			Moderate	Cilium	75-25%	Moderate	Cilium	>75%	Moderate	Cilium	>75%	Strong	Cilium	Ciliated cells	>75%	Strong	Cilium tip	Ciliated cells	>75%	Moderate	Cytoplasm	<25%
MS4A8	HPA007319	Strong	Cilium	>75%	Strong	Cilium	<25%	Strong	Cilium	<25%	Negative			Negative			Moderate	Cilium	<25%	Strong	Cilium	>75%	Strong	Cilium	>75%	Strong	Cilium	Ciliated cells	>75%	Strong	Cilium axoneme, Cilium tip	Ciliated cells	>75%	Moderate	Cytoplasm	75-25%
MUC16	HPA065600	Moderate	Membrane, Rootlet	>75%	Moderate	Cilium	<25%	Strong	Cilium	>75%	Negative			Negative			Moderate	Cytoplasm	<25%	Moderate	Cytoplasm	75-25%	Weak	Cytoplasm	>75%	Moderate	Cilium, Rootlet	Ciliated cells	75-25%	Moderate	Cilium axoneme, Cilium tip, Rootlet	Ciliated cells	75-25%	Moderate	Cytoplasm	>75%
NEK5	HPA041399	Moderate	Cilium, Cytoplasm	>75%	Moderate	Cytoplasm	>75%	Negative			Moderate	Cilium	>75%	Moderate	Cytoplasm	>75%	Moderate	Cilium, Cytoplasm	>75%	Moderate	Cytoplasm, Nucleus, Rootlet	>75%	Moderate	Cilium, Cytoplasm, Nucleus	>75%	Moderate	Cilium, Rootlet	Ciliated cells	>75%	Moderate	Cilium axoneme, Cilium tip, Rootlet	Ciliated cells	>75%	Moderate	Cytoplasm	75-25%
NME5	HPA044555	Strong	Cilium	>75%	Moderate	Cilium	<25%	Moderate	Cilium	<25%	Moderate	Cilium	75-25%	Negative			Moderate	Cilium	>75%	Weak	Cilium	>75%	Moderate	Cilium	>75%	Strong	Cilium	Ciliated cells	>75%	Strong	Cilium axoneme, Cilium tip	Ciliated cells	>75%	Weak	Cytoplasm	<25%
NME9	HPA043881	Strong	Cilium	>75%	Strong	Cilium	<25%	Strong	Cilium	<25%	Strong	Cilium	75-25%	Negative			Moderate	Rootlet	>75%	Strong	Cilium	>75%	Strong	Cilium	>75%	Strong	Cilium	Ciliated cells	>75%	Strong	Cilium axoneme, Cilium tip	Ciliated cells	>75%	Weak	Cytoplasm, Membrane	>75%
ODF3B	HPA062837	Strong	Cilium	>75%	Strong	Cilium	<25%	Moderate	Cilium	<25%	Strong	Cilium	>75%	Negative			Strong	Cilium	<25%	Strong	Cilium	>75%	Strong	Cilium	>75%	Strong	Cilium	Ciliated cells	>75%	Strong	Cilium tip	Ciliated cells	>75%	Negative
PACRG	HPA066293	Strong	Cilium	>75%	Strong	Cilium	<25%	Strong	Cilium	>75%	Strong	Cilium	>75%	Negative			Strong	Cilium	>75%	Strong	Cilium	>75%	Strong	Cilium	>75%	Strong	Cilium	Ciliated cells	>75%	Strong	Cilium axoneme, Cilium tip	Ciliated cells	>75%	Weak	Flagellum	75-25%
PGR	CAB055100	Strong	Nucleus	75-25%	Strong	Nucleus	75-25%	Strong	Cilium	<25%	Weak	Nucleus	75-25%	Negative			Strong	Nucleus	75-25%	Negative			Negative			Moderate	Nucleus	Ciliated cells	>75%	Moderate	Nucleus	Ciliated cells	>75%	Negative
PPIL6	HPA036717	Strong	Cilium	>75%	Strong	Cilum	<25%	Moderate	Cilium	75-25%	Strong	Cilium	75-25%	Negative			Moderate	Cilium	75-25%	Strong	Cilium	>75%	Strong	Cilium	>75%	Strong	Cilium	Ciliated cells	>75%	Strong	Cilium axoneme, Cilium tip	Ciliated cells	>75%	Weak	Flagellum	75-25%
PPP1R36	HPA077492	Weak	Rootlet	>75%	Moderate	Rootlet	75-25%	Moderate	Rootlet	<25%	Weak	Cilium	>75%	Negative			Moderate	Cilium	>75%	Moderate	Rootlet	>75%	Moderate	Rootlet	<25%	Moderate	Cilium, Rootlet	Ciliated cells	75-25%	Moderate	Cilium axoneme, Cilium tip, Rootlet	Ciliated cells	75-25%	Strong	Cytoplasm, Nucleus	>75%
PTGIS	CAB009517	Moderate	Cytoplasm	>75%	Moderate	Cytoplasm	>75%	Weak	Cilium	>75%	Moderate	Rootlet	>75%	Strong	Cytoplasm	>75%	Moderate	Cytoplasm	75-25%	Moderate	Cytoplasm	>75%	Moderate	Cytoplasm	>75%	Moderate	Cytoplasm	Ciliated cells	>75%	Moderate	Cytoplasm	Ciliated cells	>75%	Strong	Cytoplasm	75-25%
RIBC2	HPA003210	Moderate	Cilium, Cytoplasm	>75%	Moderate	Cilium	<25%	Moderate	Cilium	>75%	Moderate	Cilium	>75%	Weak	Cytoplasm	>75%	Moderate	Cilium, Cytoplasm	>75%	Strong	Cilium	>75%	Strong	Cilium	>75%	Strong	Cilium, Rootlet	Ciliated cells	>75%	Strong	Cilium axoneme, Cilium tip, Rootlet	Ciliated cells	>75%	Moderate	Cytoplasm	>75%
RIIAD1	HPA045703	Moderate	Cilium	<25%	Moderate	Cilium	<25%	Negative			Moderate	Cilium	>75%	Weak	Cytoplasm	<25%	Moderate	Cilium	75-25%	Moderate	Cilium	75-25%	Moderate	Cilium	>75%	Moderate	Cilium	Ciliated cells	>75%	Moderate	Cilium axoneme, Cilium tip	Ciliated cells	>75%	Moderate	Flagellum	75-25%
RSPH1	HPA016816	Strong	Cilium, Cytoplasm	>75%	Strong	Cilium	<25%	Strong	Cilium	<25%	Strong	Cilium	75-25%	Negative			Strong	Cilium	75-25%	Strong	Cilium, Cytoplasm	>75%	Strong	Cilium, Cytoplasm	>75%	Strong	Cilium, Cytoplasm	Ciliated cells	>75%	Strong	Cilium axoneme, Cilium tip, Cytoplasm	Ciliated cells	>75%	Moderate	Cytoplasm	>75%
RSPH14	HPA018420	Moderate	Cilium	>75%	Moderate	Cilium	<25%	Negative			Moderate	Cilium	75-25%	Negative			Moderate	Cilium	75-25%	Moderate	Cilium	>75%	Moderate	Cilium	>75%	Moderate	Cilium	Ciliated cells	>75%	Moderate	Cilium axoneme, Cilium tip	Ciliated cells	>75%	Moderate	Cytoplasm	75-25%
RSPH4A	HPA031197	Strong	Cilium, Cytoplasm	>75%	Strong	Cilium, Cytoplasm	>75%	Strong	Cilium	<25%	Strong	Cilium	>75%	Weak	Cytoplasm	75-25%	Strong	Cilium	>75%	Strong	Cilium, Cytoplasm	>75%	Strong	Cilium, Cytoplasm	>75%	Strong	Cilium	Ciliated cells	>75%	Strong	Cilium axoneme, Cilium tip	Ciliated cells	>75%	Negative
RSPH9	HPA031703	Strong	Cilium, Cytoplasm	>75%	Strong	Cilium	<25%	Strong	Cilium	>75%	Strong	Cilium	>75%	Negative			Strong	Cilium	>75%	Strong	Cilium	>75%	Strong	Cilium	>75%	Strong	Cilium	Ciliated cells	>75%	Strong	Cilium axoneme, Cilium tip	Ciliated cells	>75%	Strong	Cytoplasm	75-25%
SAXO2	HPA040487	Moderate	Cilium	>75%	Moderate	Cilium	<25%	Negative			Moderate	Cilium	>75%	Negative			Moderate	Cilium	>75%	Strong	Cilium	>75%	Strong	Cilium	>75%	Strong	Cilium	Ciliated cells	>75%	Strong	Cilium tip	Ciliated cells	>75%	Negative
SLC23A1	HPA047612	Moderate	Rootlet	>75%	Moderate	Cilium	<25%	Moderate	Cilium	<25%	Strong	Cytoplasm	>75%	Strong	Cytoplasm	>75%	Moderate	Cytoplasm	<25%	Moderate	Rootlet	75-25%	Moderate	Rootlet	<25%	Strong	Rootlet	Ciliated cells	75-25%	Strong	Rootlet	Ciliated cells	75-25%	Moderate	Flagellum	>75%
SNTN	HPA043322	Strong	Cilium	>75%	Strong	Cilium	<25%	Moderate	Cilium	>75%	Negative			Weak	Cytoplasm	75-25%	Moderate	Cilium	>75%	Strong	Cilium	>75%	Strong	Cilium	>75%	Strong	Cilium	Ciliated cells	>75%	Strong	Cilium tip	Ciliated cells	>75%	Moderate	Cytoplasm	75-25%
SPAG6	HPA038440	Moderate	Cilium, Cytoplasm	>75%	Moderate	Cilium	<25%	Negative			Moderate	Cilium	>75%	Negative			Moderate	Cilium	>75%	Moderate	Cilium, Cytoplasm	>75%	Moderate	Cilium	>75%	Strong	Cilium	Ciliated cells	>75%	Strong	Cilium tip	Ciliated cells	>75%	Moderate	Cytoplasm	<25%
SPAG8	HPA068012	Moderate	Cilium, Cytoplasm	>75%	Moderate	Cilium, Cytoplasm	<25%	Negative			Strong	Cilium	75-25%	Negative			Weak	Cilium, Cytoplasm	75-25%	Moderate	Cilium	>75%	Strong	Cilium, Cytoplasm	>75%	Moderate	Cilium	Ciliated cells	>75%	Moderate	Cilium tip	Ciliated cells	>75%	Weak	Cytoplasm, Nucleus	>75%
SPATA18	HPA036854	Strong	Cytoplasm	>75%	Strong	Rootlet	<25%	Strong	Rootlet	>75%	Strong	Rootlet	>75%	Moderate	Cytoplasm	75-25%	Moderate	Rootlet	<25%	Strong	Cytoplasm, Rootlet	>75%	Strong	Cilium, Cytoplasm	>75%	Strong	Rootlet	Ciliated cells	>75%	Strong	Rootlet	Ciliated cells	>75%	Strong	Cytoplasm	75-25%
SPEF1	HPA050786	Moderate	Cilium, Cytoplasm	>75%	Moderate	Cytoplasm	75-25%	Negative			Moderate	Rootlet	>75%	Weak	Cytoplasm	>75%	Moderate	Rootlet	<25%	Strong	Cilium	>75%	Strong	Cilium	>75%	Strong	Cilium	Ciliated cells	>75%	Strong	Cilium tip	Ciliated cells	>75%	Moderate	Cytoplasm	>75%
STMND1	HPA067970	Moderate	Cilium	>75%	Moderate	Cilium	<25%	Negative			Weak	Cilium	<25%	Moderate	Cytoplasm	<25%	Moderate	Cytoplasm	<25%	Moderate	Cilium	>75%	Moderate	Cilium	>75%	Moderate	Cilium	Ciliated cells	75-25%	Moderate	Cilium tip	Ciliated cells	75-25%	Weak	Cytoplasm	75-25%
STOML3	HPA071011	Moderate	Cilium	>75%	Moderate	Cilium	<25%	Moderate	Cilium	<25%	Moderate	Cilium	75-25%	Negative			Moderate	Cilium, Rootlet	<25%	Moderate	Cilium	75-25%	Weak	Cilium	<25%	Moderate	Cilium, Rootlet	Ciliated cells	>75%	Moderate	Cilium axoneme, Cilium tip, Rootlet	Ciliated cells	>75%	Weak	Cytoplasm	75-25%
TCTEX1D4	HPA062652	Moderate	Cilium, Cytoplasm	>75%	Moderate	Cilium, Cytoplasm	<25%	Negative			Negative			Negative			Weak	Cilium	75-25%	Moderate	Cytoplasm, Cilium, Nucleus	75-25%	Moderate	Cytoplasm, Cilium, Nucleus	>75%	Weak	Cilium	Ciliated cells	>75%	Weak	Cilium axoneme, Cilium tip	Ciliated cells	>75%	Weak	Cytoplasm
TEKT1	HPA062285	Moderate	Cilium	>75%	Moderate	Cilium, Cytoplasm	<25%	Moderate	Cilium	<25%	Moderate	Cilium	>75%	Negative			Moderate	Cytoplasm	>75%	Weak	Cilium, Cytoplasm	>75%	Moderate	Cilium	>75%	Moderate	Cilium	Ciliated cells	>75%	Moderate	Cilium tip	Ciliated cells	>75%	Moderate	Nucleus	75-25%
TEKT2	HPA027461	Strong	Cilium, Cytoplasm	>75%	Strong	Cilium	<25%	Moderate	Cilium	<25%	Strong	Cilium	>75%	Negative			Strong	Cilium	75-25%	Strong	Cilium	>75%	Strong	Cilium	>75%	Strong	Cilium	Ciliated cells	>75%	Strong	Cilium axoneme, Cilium tip	Ciliated cells	>75%	Strong	Cytoplasm	>75%
TMEM231	HPA042081	Moderate	Cilium, Cytoplasm	>75%	Strong	Rootlet	<25%	Moderate	Cytoplasm	<25%	Strong	Cytoplasm	>75%	Weak	Cytoplasm	>75%	Moderate	Cytoplasm	75-25%	Strong	Rootlet, Cytoplasm	>75%	Strong	Nuclear membrane, Rootlet, Cytoplasm	>75%	Strong	Rootlet, Cytoplasm	Ciliated cells	>75%	Strong	Rootlet, Cytoplasm	Ciliated cells	>75%	Weak	Cytoplasm	75-25%
TP73	CAB003022	Weak	Nucleus	<25%	Weak	Nucleus	<25%	Weak	Nucleus	<25%	Weak	Nucleus	75-25%	Weak	Nucleus	<25%	Weak	Nucleus	<25%	Strong	Nucleus	75-25%	Strong	Nucleus	75-25%	Weak	Nucleus	Ciliated cells	75-25%	Weak	Nucleus	Ciliated cells	75-25%	Weak	Nucleus, cytoplasm	<25%
TPPP3	HPA061691	Strong	Cilium, Cytoplasm, Nucleus	>75%	Strong	Cilium, Cytoplasm, Nucleus	<25%	Strong	Cilium, Cytoplasm, Nucleus	<25%	Strong	Nucleus	75-25%	Negative			Strong	Cilium, Cytoplasm, Nucleus	75-25%	Strong	Nucleus, Cytoplasm, Cilium, Rootlet	>75%	Strong	Cilium, Cytoplasm, Nucleus	>75%	Strong	Cilium, Rootlet, Cytoplasm, Nucleus	Ciliated cells	>75%	Strong	Cilium axoneme, Cilium tip, Rootlet, Cytoplasm, Nucleus	Ciliated cells	>75%	Negative
TRANK1	HPA035508	Moderate	Cilium	>75%	Strong	Cilium	<25%	Moderate	Rootlet	<25%	Strong	Cilium	>75%	Strong	Cytoplasm	>75%	Strong	Cilium, Cytoplasm	75-25%	Strong	Cilium	>75%	Strong	Cilium	>75%	Strong	Cilium	Ciliated cells	75-25%	Strong	Cilium axoneme, Cilium tip	Ciliated cells	75-25%	Moderate	Cytoplasm	<25%
TTC25	HPA023908	Moderate	Cilium, Cytoplasm	>75%	Moderate	Cilium, Cytoplasm	>75%	Moderate	Cilium	<25%	Moderate	Cilium	>75%	Negative			Moderate	Cilium	>75%	Moderate	Cilium, Cytoplasm	>75%	Strong	Cilium	>75%	Moderate	Cilium, Rootlet	Ciliated cells	>75%	Moderate	Cilium tip, Rootlet	Ciliated cells	>75%	Weak	Cytoplasm	75-25%
VTCN1	HPA054200	Weak	Cilium, Cytoplasm	75-25%	Weak	Cilium	<25%	Negative			Moderate	Rootlet	75-25%	Negative			Moderate	Cilium	>75%	Moderate	Rootlet	>75%	Moderate	Rootlet	>75%	Moderate	Rootlet	Ciliated cells	75-25%	Moderate	Rootlet	Ciliated cells	75-25%	Weak	Cytoplasm	>75%
VWA3B	HPA036700	Moderate	Cilium, Cytoplasm	>75%	Moderate	Rootlet	<25%	Moderate	Rootlet	<25%	Moderate	Cilium	>75%	Moderate	Cytoplasm	>75%	Weak	Cilium, Cytoplasm, Rootlet	<25%	Moderate	Nucleus, Rootlet	>75%	Moderate	Rootlet	>75%	Moderate	Rootlet	Ciliated cells	75-25%	Moderate	Rootlet	Ciliated cells	75-25%	Moderate	Cytoplasm	75-25%
WDR54	HPA053558	Strong	Cilium, Cytoplasm	>75%	Strong	Plasma membrane	>75%	Strong	Plasma membrane	>75%	Moderate	Rootlet	75-25%	Weak	Cytoplasm	>75%	Moderate	Cilium, Cytoplasm	75-25%	Moderate	Cytoplasm	>75%	Moderate	Cytoplasm	>75%	Moderate	Rootlet, Cytoplasm	Ciliated cells	>75%	Moderate	Rootlet, Cytoplasm	Ciliated cells	>75%	Moderate	Cytoplasm, Flagellum	75-25%
ZBBX	HPA036327	Moderate	Cilium, Cytoplasm	>75%	Moderate	Cilium	<25%	Negative			Negative			Negative			Weak	Cilium	<25%	Moderate	Cilium, Nucleus	75-25%	Moderate	Cilium, Nucleus	>75%	Weak	Cilium	Ciliated cells	>75%	Weak	Cilium tip	Ciliated cells	>75%	Moderate	Cytoplasm	75-25%
CRISP3	HPA054392	Strong	Cytoplasm	<25%	Moderate	Cytoplasm	<25%	Strong	Cytoplasm	>75%	Negative			Negative			Negative			Negative			Negative			Strong	Cytoplasm	Non-ciliated cells	>75%	Strong	Cytoplasm	Non-ciliated cells	>75%	Weak	Cytoplasm	>75%
CRTAC1	HPA008175	Negative			Negative			Negative			Negative			Negative			Moderate	Cytoplasm	75-25%	Negative			Negative			Weak	Cytoplasm	Non-ciliated cells	75-25%	Weak	Cytoplasm	Non-ciliated cells	75-25%	Weak	Cytoplasm	<25%
ESR1	CAB072858	Strong	Nucleus	>75%	Moderate	Nucleus	>75%	Negative			Negative			Negative			Moderate	Nucleus	75-25%	Negative			Negative			Moderate	Nucleus	Non-ciliated cells	>75%	Moderate	Nucleus	Non-ciliated cells	>75%	Negative
MSLN	CAB002216	Weak	Cytoplasm	75-25%	Negative			Negative			Negative			Negative			Negative			Weak	Cytoplasm	<25%	Moderate	Cytoplasm	<25%	Moderate	Cytoplasm	Non-ciliated cells	75-25%	Moderate	Cytoplasm	Non-ciliated cells	75-25%	Negative
OVGP1	HPA062205	Negative			Negative			Negative			Negative			Negative			Negative			Negative			Negative			Strong	Cytoplasm	Non-ciliated cells	75-25%	Strong	Cytoplasm	Non-ciliated cells	75-25%	Negative
PNOC	HPA044507	Negative			Negative			Negative			Negative			Weak	Cytoplasm	>75%	Negative			Weak	Cytoplasm	<25%	Moderate	Cytoplasm	75-25%	Moderate	Cytoplasm	Non-ciliated cells	<25%	Moderate	Cytoplasm	Non-ciliated cells	<25%	Weak	Cytoplasm	<25%
SLC27A6	HPA008987	Negative			Negative			Negative			Moderate	Cytoplasm	>75%	Weak	Nucleus	75-25%	Negative			Weak	Cytoplasm, Nucleus	>75%	Moderate	Nucleus	75-25%	Moderate	Cytoplasm	Non-ciliated cells	>75%	Moderate	Cytoplasm	Non-ciliated cells	>75%	Strong	Cytoplasm	>75%
