## Supplementary Data 6 for "A high-resolution spatial map of cilia-associated proteins in the human fallopian tube"

### Sheet: Sheet1
Supplementary Data 6. Clinical data of additional control (C1-3) and hydrosalpinx (HS) samples
Sample ID	Age (y)	Pathology status	Details	pat_id
HS	35	Dx-hydrosalpinx	Other pathology: salpingitis	1768
C1	36	Dx-chronic pelvic pain	Otherwise “normal” pathology	1479
C2	36	Dx-heavy menstrual bleeding, pelvic pain	Otherwise “normal” pathology	1760
C3	32	Dx-“heavy menstrual bleeding”	Otherwise “normal” pathology	2097
