## Supplementary Data 7 for "A high-resolution spatial map of cilia-associated proteins in the human fallopian tube"

### Sheet: Table S4
Supplementary Data 7. All antibodies used in the IHC profiling.
Gene	Ensembl	Antibody	Distributor	Product code	Species	Dilution 1:X
WDR54	ENSG00000005448	HPA053558	Atlas Antibodies	HPA053558	Rabbit	800
DNAH9	ENSG00000007174	HPA052641	Atlas Antibodies	HPA052641	Rabbit	400
DLEC1	ENSG00000008226	HPA019077	Atlas Antibodies	HPA019077	Rabbit	700
LRRC23	ENSG00000010626	HPA057533	Atlas Antibodies	HPA057533	Rabbit	120
EFCAB1	ENSG00000034239	HPA023527	Atlas Antibodies	HPA023527	Rabbit	40
DNAH5	ENSG00000039139	HPA037469	Atlas Antibodies	HPA037469	Rabbit	20
SPAG6	ENSG00000077327	HPA038440	Atlas Antibodies	HPA038440	Rabbit	1700
TP73	ENSG00000078900	CAB003022	Merck (Formerly Chemicon)	AB7824	Rabbit	200
DNAAF6	ENSG00000080572	HPA072496	Atlas Antibodies	HPA072496	Rabbit	400
PGR	ENSG00000082175	CAB055100	Agilent (Formerly DakoCytomation)	M3569	Mouse	700
OVGP1	ENSG00000085465	HPA062205	Atlas Antibodies	HPA062205	Rabbit	60
ESR1	ENSG00000091831	CAB072858	Atlas Antibodies	AMAb90867	Mouse	1000
TEKT2	ENSG00000092850	HPA027461	Atlas Antibodies	HPA027461	Rabbit	2200
CRTAC1	ENSG00000095713	HPA008175	Atlas Antibodies	HPA008175	Rabbit	100
CRISP3	ENSG00000096006	HPA054392	Atlas Antibodies	HPA054392	Rabbit	200
RSPH14	ENSG00000100218	HPA018420	Atlas Antibodies	HPA018420	Rabbit	1000
SPEF1	ENSG00000101222	HPA050786	Atlas Antibodies	HPA050786	Rabbit	900
MSLN	ENSG00000102854	CAB002216	Leica Biosystems (Formerly Novocastra)	NCL-L-MESO	Mouse	100
CCDC114	ENSG00000105479	HPA042524	Atlas Antibodies	HPA042524	Rabbit	10000
CAPS	ENSG00000105519	HPA043520	Atlas Antibodies	HPA043520	Rabbit	3000
RSPH4A	ENSG00000111834	HPA031197	Atlas Antibodies	HPA031197	Rabbit	400
PACRG	ENSG00000112530	HPA066293	Atlas Antibodies	HPA066293	Rabbit	500
NME5	ENSG00000112981	HPA044555	Atlas Antibodies	HPA044555	Rabbit	1200
SLC27A6	ENSG00000113396	HPA008987	Atlas Antibodies	HPA008987	Rabbit	200
IQCG	ENSG00000114473	HPA051981	Atlas Antibodies	HPA051981	Rabbit	750
DNAH6	ENSG00000115423	HPA036391	Atlas Antibodies	HPA036391	Rabbit	350
CFAP94	ENSG00000118307	HPA039662	Atlas Antibodies	HPA039662	Rabbit	900
ADGB	ENSG00000118492	HPA036340	Atlas Antibodies	HPA036340	Rabbit	300
CCDC170	ENSG00000120262	HPA027185	Atlas Antibodies	HPA027185	Rabbit	450
DNAI1	ENSG00000122735	HPA021843	Atlas Antibodies	HPA021843	Rabbit	1100
DAW1	ENSG00000123977	HPA046118	Atlas Antibodies	HPA046118	Rabbit	950
PTGIS	ENSG00000124212	CAB009517	Santa Cruz Biotechnology	sc-20933	Rabbit	100
C20orf85	ENSG00000124237	HPA065540	Atlas Antibodies	HPA065540	Rabbit	700
RIBC2	ENSG00000128408	HPA003210	Atlas Antibodies	HPA003210	Rabbit	500
CDHR3	ENSG00000128536	HPA011218	Atlas Antibodies	HPA011218	Rabbit	180
FOXJ1	ENSG00000129654	HPA005714	Atlas Antibodies	HPA005714	Rabbit	700
STOML3	ENSG00000133115	HPA071011	Atlas Antibodies	HPA071011	Rabbit	30
DYDC2	ENSG00000133665	HPA038007	Atlas Antibodies	HPA038007	Rabbit	16000
VTCN1	ENSG00000134258	HPA054200	Atlas Antibodies	HPA054200	Rabbit	2000
FBXO21	ENSG00000135108	HPA071452	Atlas Antibodies	HPA071452	Rabbit	15
SPAG8	ENSG00000137098	HPA068012	Atlas Antibodies	HPA068012	Rabbit	300
CFAP300	ENSG00000137691	HPA038585	Atlas Antibodies	HPA038585	Rabbit	50
MDH1B	ENSG00000138400	HPA073761	Atlas Antibodies	HPA073761	Rabbit	2400
LGR5	ENSG00000139292	HPA012530	Atlas Antibodies	HPA012530	Rabbit	75
AK7	ENSG00000140057	HPA003543	Atlas Antibodies	HPA003543	Rabbit	150
LRRC46	ENSG00000141294	HPA074893	Atlas Antibodies	HPA074893	Rabbit	1500
CCDC40	ENSG00000141519	HPA022974	Atlas Antibodies	HPA022974	Rabbit	5000
CFAP74	ENSG00000142609	HPA028521	Atlas Antibodies	HPA028521	Rabbit	950
FHAD1	ENSG00000142621	HPA054284	Atlas Antibodies	HPA054284	Rabbit	50
C2orf50	ENSG00000150873	HPA062894	Atlas Antibodies	HPA062894	Rabbit	65
ENKUR	ENSG00000151023	HPA061503	Atlas Antibodies	HPA061503	Rabbit	150
CAPSL	ENSG00000152611	HPA058495	Atlas Antibodies	HPA058495	Rabbit	400
CIBAR2	ENSG00000153789	HPA041022	Atlas Antibodies	HPA041022	Rabbit	2000
DNAAF1	ENSG00000154099	HPA074239	Atlas Antibodies	HPA074239	Rabbit	150
CFAP161	ENSG00000156206	HPA076975	Atlas Antibodies	HPA076975	Rabbit	800
CFAP251	ENSG00000158023	HPA040005	Atlas Antibodies	HPA040005	Rabbit	200
CATIP	ENSG00000158428	HPA044818	Atlas Antibodies	HPA044818	Rabbit	1000
CCDC17	ENSG00000159588	HPA028338	Atlas Antibodies	HPA028338	Rabbit	100
TPPP3	ENSG00000159713	HPA061691	Atlas Antibodies	HPA061691	Rabbit	600
RSPH1	ENSG00000160188	HPA016816	Atlas Antibodies	HPA016816	Rabbit	100
C9orf116	ENSG00000160345	HPA065287	Atlas Antibodies	HPA065287	Rabbit	100
CFAP157	ENSG00000160401	HPA021786	Atlas Antibodies	HPA021786	Rabbit	1500
C1orf87	ENSG00000162598	HPA031366	Atlas Antibodies	HPA031366	Rabbit	25
DNAI3	ENSG00000162643	HPA038526	Atlas Antibodies	HPA038526	Rabbit	900
SPATA18	ENSG00000163071	HPA036854	Atlas Antibodies	HPA036854	Rabbit	950
DNALI1	ENSG00000163879	HPA028305	Atlas Antibodies	HPA028305	Rabbit	200
CFAP100	ENSG00000163885	HPA046354	Atlas Antibodies	HPA046354	Rabbit	35
C7orf57	ENSG00000164746	HPA021286	Atlas Antibodies	HPA021286	Rabbit	200
ARMC3	ENSG00000165309	HPA037823	Atlas Antibodies	HPA037823	Rabbit	65
LRRC18	ENSG00000165383	HPA039256	Atlas Antibodies	HPA039256	Rabbit	50
AK8	ENSG00000165695	HPA023894	Atlas Antibodies	HPA023894	Rabbit	150
PPP1R36	ENSG00000165807	HPA077492	Atlas Antibodies	HPA077492	Rabbit	650
C16orf71	ENSG00000166246	HPA049468	Atlas Antibodies	HPA049468	Rabbit	2000
CFAP52	ENSG00000166596	HPA023247	Atlas Antibodies	HPA023247	Rabbit	1000
MS4A8	ENSG00000166959	HPA007319	Atlas Antibodies	HPA007319	Rabbit	40
TEKT1	ENSG00000167858	HPA062285	Atlas Antibodies	HPA062285	Rabbit	650
TRANK1	ENSG00000168016	HPA035508	Atlas Antibodies	HPA035508	Rabbit	750
PNOC	ENSG00000168081	HPA044507	Atlas Antibodies	HPA044507	Rabbit	125
VWA3B	ENSG00000168658	HPA036700	Atlas Antibodies	HPA036700	Rabbit	1000
ZBBX	ENSG00000169064	HPA036327	Atlas Antibodies	HPA036327	Rabbit	120
ARMC4	ENSG00000169126	HPA037829	Atlas Antibodies	HPA037829	Rabbit	700
SLC23A1	ENSG00000170482	HPA047612	Atlas Antibodies	HPA047612	Rabbit	240
DNAI2	ENSG00000171595	HPA050565	Atlas Antibodies	HPA050565	Rabbit	1000
DRC3	ENSG00000171962	HPA036041	Atlas Antibodies	HPA036041	Rabbit	75
CFAP53	ENSG00000172361	HPA066142	Atlas Antibodies	HPA066142	Rabbit	1000
RSPH9	ENSG00000172426	HPA031703	Atlas Antibodies	HPA031703	Rabbit	1600
AGR3	ENSG00000173467	HPA053942	Atlas Antibodies	HPA053942	Rabbit	120
DNAH12	ENSG00000174844	HPA058203	Atlas Antibodies	HPA058203	Rabbit	900
CD164L2	ENSG00000174950	HPA062915	Atlas Antibodies	HPA062915	Rabbit	150
ODF3B	ENSG00000177989	HPA062837	Atlas Antibodies	HPA062837	Rabbit	600
RIIAD1	ENSG00000178796	HPA045703	Atlas Antibodies	HPA045703	Rabbit	1500
ERICH3	ENSG00000178965	HPA072916	Atlas Antibodies	HPA072916	Rabbit	1200
C10orf67	ENSG00000179133	HPA038131	Atlas Antibodies	HPA038131	Rabbit	650
C1orf194	ENSG00000179902	HPA049684	Atlas Antibodies	HPA049684	Rabbit	800
MUC16	ENSG00000181143	HPA065600	Atlas Antibodies	HPA065600	Rabbit	15
NME9	ENSG00000181322	HPA043881	Atlas Antibodies	HPA043881	Rabbit	1000
KIAA2012	ENSG00000182329	HPA077834	Atlas Antibodies	HPA077834	Rabbit	1700
CABCOCO1	ENSG00000183346	HPA041398	Atlas Antibodies	HPA041398	Rabbit	1200
EFHC2	ENSG00000183690	HPA034492	Atlas Antibodies	HPA034492	Rabbit	950
ANKRD45	ENSG00000183831	HPA031657	Atlas Antibodies	HPA031657	Rabbit	1000
DNAH2	ENSG00000183914	HPA067103	Atlas Antibodies	HPA067103	Rabbit	300
PPIL6	ENSG00000185250	HPA036717	Atlas Antibodies	HPA036717	Rabbit	50
AKAP14	ENSG00000186471	HPA060999	Atlas Antibodies	HPA060999	Rabbit	250
CFAP73	ENSG00000186710	HPA048539	Atlas Antibodies	HPA048539	Rabbit	100
FAM183A	ENSG00000186973	HPA043382	Atlas Antibodies	HPA043382	Rabbit	125
CDHR4	ENSG00000187492	HPA076277	Atlas Antibodies	HPA076277	Rabbit	20
DNAJB13	ENSG00000187726	HPA052465	Atlas Antibodies	HPA052465	Rabbit	350
ENO4	ENSG00000188316	HPA037938	Atlas Antibodies	HPA037938	Rabbit	750
TCTEX1D4	ENSG00000188396	HPA062652	Atlas Antibodies	HPA062652	Rabbit	40
CFAP77	ENSG00000188523	HPA061069	Atlas Antibodies	HPA061069	Rabbit	550
SAXO2	ENSG00000188659	HPA040487	Atlas Antibodies	HPA040487	Rabbit	600
SNTN	ENSG00000188817	HPA043322	Atlas Antibodies	HPA043322	Rabbit	350
CFAP126	ENSG00000188931	HPA045904	Atlas Antibodies	HPA045904	Rabbit	300
KIF19	ENSG00000196169	HPA073303	Atlas Antibodies	HPA073303	Rabbit	700
NEK5	ENSG00000197168	HPA041399	Atlas Antibodies	HPA041399	Rabbit	900
DNAH10	ENSG00000197653	HPA039066	Atlas Antibodies	HPA039066	Rabbit	3000
CFAP299	ENSG00000197826	HPA043383	Atlas Antibodies	HPA043383	Rabbit	1000
LDLRAD1	ENSG00000203985	HPA052489	Atlas Antibodies	HPA052489	Rabbit	1500
TTC25	ENSG00000204815	HPA023908	Atlas Antibodies	HPA023908	Rabbit	450
TMEM231	ENSG00000205084	HPA042081	Atlas Antibodies	HPA042081	Rabbit	600
C4orf47	ENSG00000205129	HPA063485	Atlas Antibodies	HPA063485	Rabbit	240
CFAP45	ENSG00000213085	HPA043618	Atlas Antibodies	HPA043618	Rabbit	650
C5orf49	ENSG00000215217	HPA043759	Atlas Antibodies	HPA043759	Rabbit	1000
CROCC2	ENSG00000226321	HPA048678	Atlas Antibodies	HPA048678	Rabbit	200
STMND1	ENSG00000230873	HPA067970	Atlas Antibodies	HPA067970	Rabbit	7000
CFAP57	ENSG00000243710	HPA002736	Atlas Antibodies	HPA002736	Rabbit	75
GAS2L2	ENSG00000270765	HPA044370	Atlas Antibodies	HPA044370	Rabbit	650
CFAP206	ENSG00000272514	HPA044891	Atlas Antibodies	HPA044891	Rabbit	65
C2orf81	ENSG00000284308	HPA054835	Atlas Antibodies	HPA054835	Rabbit	950
AK1	ENSG00000106992	HPA006456	Atlas Antibodies	HPA006456	Rabbit	450
KLHL32	ENSG00000186231	HPA039150	Atlas Antibodies	HPA039150	Rabbit	400
SPACA9	ENSG00000165698	HPA051600	Atlas Antibodies	HPA051600	Rabbit	140
CFAP61	ENSG00000089101	HPA009079	Atlas Antibodies	HPA009079	Rabbit	900
